# Quantifying the oxygen preferences of bacterial communities using a metagenome-based approach

**DOI:** 10.64898/2026.01.22.701213

**Authors:** Clifton P. Bueno de Mesquita, Elías Stallard-Olivera, Noah Fierer

## Abstract

Oxygen is a primary driver of the distribution and activity of microbial life. Since oxygen levels are often difficult to measure *in situ*, one potential solution is to use bacteria as bioindicators of oxygen levels. As bacteria range from obligate aerobes to obligate anaerobes, quantification of bacterial community oxygen preferences could be used to infer variation in environmental oxygen levels and bacterial metabolic strategies. After using ensemble machine learning to select the 20 most important genes that predict oxygen tolerances in individual bacteria, we established a relationship between the abundance ratio of aerobic: anaerobic indicator genes and the proportional abundance of aerobic bacteria using simulated metagenomes with varying ratios of known aerobic and anaerobic bacteria. We developed a tool, OxyMetaG, that takes metagenomic reads as input, extracts bacterial reads, maps reads to the 20 genes, and predicts the proportion of aerobic versus anaerobic bacteria in any given sample. We tested OxyMetaG on a suite of metagenomes with measured or inferred oxygen levels across a variety of environmental and host-associated samples. To demonstrate the utility of our approach, we applied OxyMetaG to 540 surface soils, showing that surface soils are typically dominated by aerobes, but wetter sites with finer textures have relatively more anaerobes. Lastly, we applied OxyMetaG to 73 human gut samples, showing that in the first three years of life, human guts progress from having up to 61% aerobes to being completely dominated by anaerobes. We expect OxyMetaG to have broad utility for characterizing both modern and ancient environments.

**Importance:** Oxygen is one of the most important environmental variables affecting microbial activity and composition but is often difficult to measure *in situ*. We developed a tool, OxyMetaG, that leverages differences in bacterial gene content across known aerobic and anaerobic taxa to predict the proportion of aerobes and anaerobes in a given sample directly from shotgun metagenomic reads. OxyMetaG works on samples with low sequencing depth and avoids computationally expensive genome assembly, which often captures only a fraction of the microbial community in a given environment. With OxyMetaG, bacteria can be used as bioindicators of oxygen availability over broader time scales than just a single measurement and provide crucial environmental context in cases where oxygen has not or cannot be measured. OxyMetaG is publicly available and can be used to answer a wide variety of ecological questions in both environmental and host-associated systems.
