## Supplementary material for "Quantifying the oxygen preferences of bacterial communities using a metagenome-based approach": Table S1

### Sheet: Sheet1
Table S1. Ensemble classification model results for different test sets.
Test Set Taxa	n Phyla	n Genomes	Accuracy	F1 Macro	F1 Weighted	F1 Binary
All phyla	31	5520	0.9788	0.9703	0.9788	0.9545
Common phyla	4	5046	0.979	0.9659	0.9789	0.9447
Pseudomonadota	1	1980	0.9763	0.8824	0.9747	0.7773
Actinomycetota	1	1202	0.9875	0.9646	0.9875	0.9362
Bacillota	1	1097	0.9635	0.9629	0.9635	0.9676
Bacteroidota	1	767	0.9948	0.99	0.9948	0.9831
Other phyla	27	474	0.9768	0.9729	0.9768	0.9832
