## Supplementary material for "Quantifying the oxygen preferences of bacterial communities using a metagenome-based approach": Table S2

### Sheet: Sheet1
Table S2. Accuracy of predicted oxygen tolerance by phylum using the 20 gene model.
Phylum	Accuracy
Acidobacteriota	100
Aquificota	100
Armatimonadota	100
Bacteroidota_A	100
Bdellovibrionota_B	100
Caldisericota	100
Chrysiogenota	100
Coprothermobacterota	100
Deinococcota	100
Desulfobacterota	100
Desulfobacterota_C	100
Desulfobacterota_G	100
Desulfobacterota_I	100
Dictyoglomota	100
Fibrobacterota	100
Fusobacteriota	100
Nitrospirota	100
Planctomycetota	100
Synergistota	100
Thermodesulfobiota	100
Thermosulfidibacterota	100
Bacteroidota	99.48
Actinomycetota	98.75
Pseudomonadota	97.63
Thermotogota	96.88
Bacillota	96.35
Verrucomicrobiota	95.45
Spirochaetota	94.12
Campylobacterota	93.55
Chloroflexota	86.21
Myxococcota	85.71
