## Supplementary material for "Quantifying the oxygen preferences of bacterial communities using a metagenome-based approach": Table S3

### Sheet: Sheet1
Table S3. Results from univariate zero-inflated beta regression of soil and climate variables and proportion anaerobes. C = carbon, N = nitrogen, MAT = mean annual temperature, MAP = mean annual precipitation. Pseudo-R2 values are calculated according to Nagelkerke, p = p value from likelihood ratio test compared to a null model with no predictor, n = sample size. Variables with p < 0.05 are bold…
			Australia				United States
Type	Variable		pseudo-R2	p	n		pseudo-R2	p	n
Ecosystem	Ecosystem		0.156	< 0.001	331		0.043	0.218	209
Soil	Water content		0.159	< 0.001	247		0.046	0.03	209
Soil	Sand content		0.042	0.025	290		0.027	0.49	48
Soil	pH		0.007	0.358	277		0.001	0.797	209
Soil	Organic C		0.076	0.001	330		NA	NA	NA
Soil	Total C		NA	NA	NA		0.101	0.1	57
Soil	Nitrate N		0.004	0.478	325		NA	NA	NA
Soil	Total N		NA	NA	NA		0.053	0.238	57
Soil	Total C:N		NA	NA	NA		0.064	0.193	57
Climate	Climate class		0.041	0.126	331		0.003	0.958	209
Climate	MAT		0.068	0.002	331		0.009	0.338	209
Climate	MAP		0	0.872	331		0.001	0.817	209
Climate	Aridity index		0.006	0.376	331		0.001	0.74	209
