## Supplementary material for "Quantifying the oxygen preferences of bacterial communities using a metagenome-based approach": Table S5

### Sheet: Sheet1
Table S5. Metadata for the validation dataset of 203 metagenomes from various habitat types.
sampleID	Repository	Accession	Habitat	Type	Depth_cm	Depth_range	Depth_cat	Name	Reference	Site	Location	Oxygen	Oxygen_Units	H2S	O2_H2S	SoilType	Treatment	ratio	Pfams	Aerobe_Pfams	Anaerobe_Pfams	Per_aerobe	QC_reads	Bact_Reads	Per_Bact
SRR12347132	SRA	SRR12347132	Deep Black Sea water	Saltwater	13000	NA	NA	SAMN15667699	Villanueva et al. 2021	NA	Black Sea	0.3	mmol/kg	14.65	0.0204778	NA	NA	0.993239	15	9	6	13.0307	2362433	346948	0.14686
SRR12347133	SRA	SRR12347133	Deep Black Sea water	Saltwater	11000	NA	NA	SAMN15667698	Villanueva et al. 2021	NA	Black Sea	0.3	mmol/kg	4.5999999999999996	0.0652174	NA	NA	2.05722	16	10	6	30.4867	2076440	356147	0.171518
SRR12347134	SRA	SRR12347134	Deep Black Sea water	Saltwater	10500	NA	NA	SAMN15667697	Villanueva et al. 2021	NA	Black Sea	0.3	mmol/kg	0.85	0.352941	NA	NA	2.67864	17	11	6	37.7693	3769428	663023	0.175895
SRR12347135	SRA	SRR12347135	Deep Black Sea water	Saltwater	10000	NA	NA	SAMN15667696	Villanueva et al. 2021	NA	Black Sea	0.3	mmol/kg	0.2	1.5	NA	NA	1.9763	16	10	6	29.4502	2488814	433403	0.17414
SRR12347136	SRA	SRR12347136	Deep Black Sea water	Saltwater	9500	NA	NA	SAMN15667695	Villanueva et al. 2021	NA	Black Sea	0.3	mmol/kg	0.2	1.5	NA	NA	5.22136	15	10	5	59.9526	2301155	435367	0.189195
SRR12347137	SRA	SRR12347137	Surface Black Sea water	Saltwater	9000	NA	NA	SAMN15667694	Villanueva et al. 2021	NA	Black Sea	0.3	mmol/kg	0.1	3	NA	NA	13.4738	15	11	4	79.9512	1927672	305710	0.15859
SRR12347138	SRA	SRR12347138	Surface Black Sea water	Saltwater	8500	NA	NA	SAMN15667693	Villanueva et al. 2021	NA	Black Sea	0.3	mmol/kg	0.15	2	NA	NA	26.4739	14	11	3	95.9683	1623167	285711	0.176021
SRR12347139	SRA	SRR12347139	Surface Black Sea water	Saltwater	8000	NA	NA	SAMN15667692	Villanueva et al. 2021	NA	Black Sea	0.5	mmol/kg	0.1	5	NA	NA	78.4775	13	10	3	100	1744824	363285	0.208207
SRR12347140	SRA	SRR12347140	Deep Black Sea water	Saltwater	200000	NA	NA	SAMN15667704	Villanueva et al. 2021	NA	Black Sea	0.5	mmol/kg	397	0.00125945	NA	NA	0.0675262	14	8	6	0	2101370	295441	0.140594
SRR12347141	SRA	SRR12347141	Deep Black Sea water	Saltwater	100000	NA	NA	SAMN15667703	Villanueva et al. 2021	NA	Black Sea	0.4	mmol/kg	353.8	0.00113058	NA	NA	0.0575836	14	8	6	0	3157523	423498	0.134123
SRR12347142	SRA	SRR12347142	Deep Black Sea water	Saltwater	50000	NA	NA	SAMN15667702	Villanueva et al. 2021	NA	Black Sea	0.3	mmol/kg	206.3	0.00145419	NA	NA	0.0869858	11	6	5	0	2026414	269302	0.132896
SRR12347143	SRA	SRR12347143	Deep Black Sea water	Saltwater	25000	NA	NA	SAMN15667701	Villanueva et al. 2021	NA	Black Sea	0.3	mmol/kg	84.65	0.003544	NA	NA	0.141093	13	7	6	0	2369114	314420	0.132716
SRR12347144	SRA	SRR12347144	Deep Black Sea water	Saltwater	17000	NA	NA	SAMN15667700	Villanueva et al. 2021	NA	Black Sea	0.3	mmol/kg	31.55	0.00950872	NA	NA	0.470555	15	8	7	1.54972	2245152	316549	0.140992
SRR12347145	SRA	SRR12347145	Surface Black Sea water	Saltwater	7000	NA	NA	SAMN15667691	Villanueva et al. 2021	NA	Black Sea	2.2	mmol/kg	0.15	14.6667	NA	NA	76.5734	15	10	5	100	2065752	365060	0.17672
SRR12347146	SRA	SRR12347146	Surface Black Sea water	Saltwater	5000	NA	NA	SAMN15667690	Villanueva et al. 2021	NA	Black Sea	121.2	mmol/kg	0.1	1212	NA	NA	133.46	13	10	3	100	1643401	344892	0.209865
SRR10143270	SRA	SRR10143270	Wetland sediment	Sediment	0	NA	NA	Aug_M1_C1_D1_B	Borton et al. 2024	NA	USA	1.3	µM	NA		NA	NA	2.02031	19	12	7	30.018	48823903	11695456	0.239544
SRR10143161	SRA	SRR10143161	Wetland sediment	Sediment	5	NA	NA	Aug_M1_C1_D2	Borton et al. 2024	NA	USA	1.7	µM	NA		NA	NA	1.96277	19	12	7	29.2738	237226616	56705211	0.239034
SRR11608765	SRA	SRR11608765	Wetland sediment	Sediment	10	NA	NA	Aug_M1_C1_D3	Borton et al. 2024	NA	USA	2.2	µM	NA		NA	NA	2.03786	19	12	7	30.2417	53349870	12555606	0.235345
SRR10143150	SRA	SRR10143150	Wetland sediment	Sediment	15	NA	NA	Aug_M1_C1_D4	Borton et al. 2024	NA	USA	2.4	µM	NA		NA	NA	2.25882	20	13	7	32.9482	197761260	46284566	0.234043
SRR10143162	SRA	SRR10143162	Wetland sediment	Sediment	20	NA	NA	Aug_M1_C1_D5	Borton et al. 2024	NA	USA	2.9	µM	NA		NA	NA	2.02004	19	12	7	30.0145	207553599	43836968	0.211208
SRR11609031	SRA	SRR11609031	Wetland sediment	Sediment	0	NA	NA	Aug_N3_C1_D1	Borton et al. 2024	NA	USA	0	µM	NA		NA	NA	2.40093	19	12	7	34.608	398936181	99898651	0.250413
SRR10143166	SRA	SRR10143166	Wetland sediment	Sediment	20	NA	NA	Aug_N3_C1_D5	Borton et al. 2024	NA	USA	0	µM	NA		NA	NA	1.84154	19	12	7	27.6464	199427090	40229358	0.201725
SRR10916535	SRA	SRR10916535	Wetland sediment	Sediment	0	NA	NA	Aug_OW2_C1_D1	Borton et al. 2024	NA	USA	2	µM	NA		NA	NA	2.3969	20	13	7	34.5616	187369913	50066139	0.267205
SRR10143164	SRA	SRR10143164	Wetland sediment	Sediment	20	NA	NA	Aug_OW2_C1_D5	Borton et al. 2024	NA	USA	1.6	µM	NA		NA	NA	3.10383	19	12	7	42.6933	262624251	77074450	0.293478
SRR5817589	SRA	SRR5817589	Wetland sediment	Sediment	0	NA	NA	August Mud Surface	Borton et al. 2024	NA	USA	79.8	µM	NA		NA	NA	2.33319	20	13	7	33.8227	53170193	11075977	0.208312
SRR5817590	SRA	SRR5817590	Wetland sediment	Sediment	0	NA	NA	August Open Surface	Borton et al. 2024	NA	USA	145.25	µM	NA		NA	NA	2.90588	19	12	7	40.3727	14154249	3523245	0.248918
SRR5817588	SRA	SRR5817588	Wetland sediment	Sediment	0	NA	NA	August Plant Surface	Borton et al. 2024	NA	USA	164.9	µM	NA		NA	NA	2.69195	18	12	6	37.9204	11384161	2612420	0.229478
prar0	MG-RAST	mgs587558	Soil (temperate cropland)	Soil	0	NA	NA	prar0	Brewer et al. 2019	IML	USA		NA	NA		NA	NA	14.3659	19	12	7	80.2752	4688302	2019798	0.430817
prar10	MG-RAST	mgs587561	Soil (temperate cropland)	Soil	10	NA	NA	prar10	Brewer et al. 2019	IML	USA		NA	NA		NA	NA	15.511	17	12	5	81.0019	3965119	1167995	0.294567
prar20	MG-RAST	mgs587564	Soil (temperate cropland)	Soil	20	NA	NA	prar20	Brewer et al. 2019	IML	USA		NA	NA		NA	NA	13.2111	16	12	4	79.9001	3329898	1009184	0.303068
prar30	MG-RAST	mgs587567	Soil (temperate cropland)	Soil	30	NA	NA	prar30	Brewer et al. 2019	IML	USA		NA	NA		NA	NA	13.2103	18	12	6	79.9	3315605	983666	0.296678
prar40	MG-RAST	NA	Soil (temperate cropland)	Soil	40	NA	NA	prar40	Brewer et al. 2019	IML	USA		NA	NA		NA	NA	10.8686	17	12	5	80.1836	11253156	2753912	0.244724
prar50	MG-RAST	mgs587570	Soil (temperate cropland)	Soil	50	NA	NA	prar50	Brewer et al. 2019	IML	USA		NA	NA		NA	NA	9.7659	17	12	5	77.9796	4592602	1762541	0.383778
prar60	MG-RAST	mgs587573	Soil (temperate cropland)	Soil	60	NA	NA	prar60	Brewer et al. 2019	IML	USA		NA	NA		NA	NA	10.6409	16	12	4	80.0374	5220075	2471013	0.473367
prar70	MG-RAST	mgs587576	Soil (temperate cropland)	Soil	70	NA	NA	prar70	Brewer et al. 2019	IML	USA		NA	NA		NA	NA	11.8919	17	12	5	79.9773	3321602	1372336	0.413155
icac0	MG-RAST	NA	Soil (tropical forest)	Soil	0	NA	NA	icac0	Brewer et al. 2019	Luquillo	USA		NA	NA		NA	NA	16.048	19	12	7	81.4499	9570827	2300862	0.240404
icac10	MG-RAST	NA	Soil (tropical forest)	Soil	10	NA	NA	icac10	Brewer et al. 2019	Luquillo	USA		NA	NA		NA	NA	13.6863	18	12	6	80.0076	7255430	1476700	0.20353
icac20	MG-RAST	NA	Soil (tropical forest)	Soil	20	NA	NA	icac20	Brewer et al. 2019	Luquillo	USA		NA	NA		NA	NA	14.8727	18	12	6	80.5563	11317787	2464705	0.217773
icac30	MG-RAST	NA	Soil (tropical forest)	Soil	30	NA	NA	icac30	Brewer et al. 2019	Luquillo	USA		NA	NA		NA	NA	13.4814	18	12	6	79.953	10932048	2402317	0.21975
icac40	MG-RAST	NA	Soil (tropical forest)	Soil	40	NA	NA	icac40	Brewer et al. 2019	Luquillo	USA		NA	NA		NA	NA	9.41675	18	12	6	76.5737	9447040	1927389	0.20402
icac50	MG-RAST	NA	Soil (tropical forest)	Soil	50	NA	NA	icac50	Brewer et al. 2019	Luquillo	USA		NA	NA		NA	NA	7.47997	18	12	6	66.3485	9636850	2045733	0.212282
icac60	MG-RAST	NA	Soil (tropical forest)	Soil	60	NA	NA	icac60	Brewer et al. 2019	Luquillo	USA		NA	NA		NA	NA	8.99506	19	12	7	74.5689	3523180	645375	0.18318
icac70	MG-RAST	NA	Soil (tropical forest)	Soil	70	NA	NA	icac70	Brewer et al. 2019	Luquillo	USA		NA	NA		NA	NA	9.42974	14	10	4	76.6306	2418251	470937	0.194743
garn0	MG-RAST	mgs587621	Soil (temperate forest)	Soil	0	NA	NA	garn0	Brewer et al. 2019	Shale Hills	USA		NA	NA		NA	NA	57.0372	15	12	3	100	4044479	987606	0.244186
garn10	MG-RAST	mgs587624	Soil (temperate forest)	Soil	10	NA	NA	garn10	Brewer et al. 2019	Shale Hills	USA		NA	NA		NA	NA	85.7819	11	9	2	100	1604125	250377	0.156083
garn20	MG-RAST	mgs587627	Soil (temperate forest)	Soil	20	NA	NA	garn20	Brewer et al. 2019	Shale Hills	USA		NA	NA		NA	NA	137.694	14	10	4	100	916998	161591	0.176217
garn30	MG-RAST	mgs587630	Soil (temperate forest)	Soil	30	NA	NA	garn30	Brewer et al. 2019	Shale Hills	USA		NA	NA		NA	NA	111.806	15	12	3	100	3519310	691393	0.196457
garn40	MG-RAST	mgs587633	Soil (temperate forest)	Soil	40	NA	NA	garn40	Brewer et al. 2019	Shale Hills	USA		NA	NA		NA	NA	138.542	16	12	4	100	4223157	821257	0.194465
garn50	MG-RAST	mgs587636	Soil (temperate forest)	Soil	50	NA	NA	garn50	Brewer et al. 2019	Shale Hills	USA		NA	NA		NA	NA	163.991	17	12	5	100	1591157	449682	0.282613
garn60	MG-RAST	mgs587639	Soil (temperate forest)	Soil	60	NA	NA	garn60	Brewer et al. 2019	Shale Hills	USA		NA	NA		NA	NA	137.748	15	12	3	100	4049427	871901	0.215315
garn70	MG-RAST	mgs587642	Soil (temperate forest)	Soil	70	NA	NA	garn70	Brewer et al. 2019	Shale Hills	USA		NA	NA		NA	NA	96.9066	16	12	4	100	3583363	625805	0.174642
mead0	MG-RAST	mgs587534	Soil (temperate meadow)	Soil	0	NA	NA	mead0	Brewer et al. 2019	Boulder	USA		NA	NA		NA	NA	67.9461	17	12	5	100	5172839	2650583	0.512404
mead10	MG-RAST	mgs587537	Soil (temperate meadow)	Soil	10	NA	NA	mead10	Brewer et al. 2019	Boulder	USA		NA	NA		NA	NA	72.9934	15	12	3	100	3302809	1255525	0.380139
mead20	MG-RAST	mgs587540	Soil (temperate meadow)	Soil	20	NA	NA	mead20	Brewer et al. 2019	Boulder	USA		NA	NA		NA	NA	93.779	16	12	4	100	3445702	1232000	0.357547
mead30	MG-RAST	mgs587543	Soil (temperate meadow)	Soil	30	NA	NA	mead30	Brewer et al. 2019	Boulder	USA		NA	NA		NA	NA	35.7759	15	12	3	100	5366788	1824057	0.339879
mead40	MG-RAST	mgs587546	Soil (temperate meadow)	Soil	40	NA	NA	mead40	Brewer et al. 2019	Boulder	USA		NA	NA		NA	NA	82.0505	16	12	4	100	4697246	2402856	0.511546
mead50	MG-RAST	mgs587549	Soil (temperate meadow)	Soil	50	NA	NA	mead50	Brewer et al. 2019	Boulder	USA		NA	NA		NA	NA	110.256	17	12	5	100	4562014	2067784	0.453261
mead60	MG-RAST	mgs587552	Soil (temperate meadow)	Soil	60	NA	NA	mead60	Brewer et al. 2019	Boulder	USA		NA	NA		NA	NA	135.57	14	11	3	100	2338005	658030	0.281449
mead70	MG-RAST	mgs587555	Soil (temperate meadow)	Soil	70	NA	NA	mead70	Brewer et al. 2019	Boulder	USA		NA	NA		NA	NA	86.214	17	12	5	100	3029072	900806	0.297387
scst0	MG-RAST	mgs587579	Soil (temperate forest)	Soil	0	NA	NA	scst0	Brewer et al. 2019	Catalina-Jemez	USA		NA	NA		NA	NA	186.352	14	12	2	100	1802539	611804	0.339412
scst10	MG-RAST	mgs587582	Soil (temperate forest)	Soil	10	NA	NA	scst10	Brewer et al. 2019	Catalina-Jemez	USA		NA	NA		NA	NA	137.567	16	12	4	100	3930566	1516526	0.385829
scst20	MG-RAST	mgs587585	Soil (temperate forest)	Soil	20	NA	NA	scst20	Brewer et al. 2019	Catalina-Jemez	USA		NA	NA		NA	NA	115.617	16	12	4	100	4579326	2083459	0.454971
scst30	MG-RAST	mgs587588	Soil (temperate forest)	Soil	30	NA	NA	scst30	Brewer et al. 2019	Catalina-Jemez	USA		NA	NA		NA	NA	91.3514	15	12	3	100	5821408	2111999	0.362799
scst40	MG-RAST	mgs587591	Soil (temperate forest)	Soil	40	NA	NA	scst40	Brewer et al. 2019	Catalina-Jemez	USA		NA	NA		NA	NA	77.9942	15	13	2	100	2932829	825227	0.281376
scst50	MG-RAST	mgs587594	Soil (temperate forest)	Soil	50	NA	NA	scst50	Brewer et al. 2019	Catalina-Jemez	USA		NA	NA		NA	NA	139.336	15	12	3	100	4208823	1467888	0.348764
scst60	MG-RAST	mgs587597	Soil (temperate forest)	Soil	60	NA	NA	scst60	Brewer et al. 2019	Catalina-Jemez	USA		NA	NA		NA	NA	141.919	17	12	5	100	3921587	1289489	0.328818
scst70	MG-RAST	mgs587600	Soil (temperate forest)	Soil	70	NA	NA	scst70	Brewer et al. 2019	Catalina-Jemez	USA		NA	NA		NA	NA	23.6736	19	12	7	91.9584	4707576	1734505	0.36845
SRR16095322	SRA	SRR16095322	Soil (temperate cropland)	Soil	30	0-30	NA	SRR16095322	Wu et al. 2023	NA	China		NA	NA		Bulk	Control	18.7553	19	12	7	84.5359	42749036	16202415	0.379012
SRR16095343	SRA	SRR16095343	Soil (temperate cropland)	Soil	30	0-30	NA	SRR16095343	Wu et al. 2023	NA	China		NA	NA		Bulk	Control	18.7603	19	12	7	84.5427	38634818	15423107	0.399202
SRR16095342	SRA	SRR16095342	Soil (temperate cropland)	Soil	30	0-30	NA	SRR16095342	Wu et al. 2023	NA	China		NA	NA		Bulk	Control	19.0091	19	12	7	84.8812	39902632	15594061	0.390803
SRR16095344	SRA	SRR16095344	Soil (temperate cropland)	Soil	30	0-30	NA	SRR16095344	Wu et al. 2023	NA	China		NA	NA		Bulk	Control	19.5843	18	12	6	85.69	39321910	15994996	0.406771
SRR16095341	SRA	SRR16095341	Soil (temperate cropland)	Soil	30	0-30	NA	SRR16095341	Wu et al. 2023	NA	China		NA	NA		Bulk	NP	25.8226	19	12	7	95.1052	39984780	16922791	0.423231
SRR16095337	SRA	SRR16095337	Soil (temperate cropland)	Soil	30	0-30	NA	SRR16095337	Wu et al. 2023	NA	China		NA	NA		Bulk	NP	23.2229	18	12	6	91.2617	40760892	17109072	0.419742
SRR16095340	SRA	SRR16095340	Soil (temperate cropland)	Soil	30	0-30	NA	SRR16095340	Wu et al. 2023	NA	China		NA	NA		Bulk	NP	23.7151	20	13	7	92.0222	42520971	17921575	0.421476
SRR16095338	SRA	SRR16095338	Soil (temperate cropland)	Soil	30	0-30	NA	SRR16095338	Wu et al. 2023	NA	China		NA	NA		Bulk	NP	24.1488	18	12	6	92.6833	36286872	15605072	0.430047
SRR16095332	SRA	SRR16095332	Soil (rhizosphere)	Soil	30	0-30	NA	SRR16095332	Wu et al. 2023	NA	China		NA	NA		Rhizosphere	Control	25.9705	20	13	7	95.3058	44938280	17685796	0.393557
SRR16095331	SRA	SRR16095331	Soil (rhizosphere)	Soil	30	0-30	NA	SRR16095331	Wu et al. 2023	NA	China		NA	NA		Rhizosphere	Control	23.6167	20	13	7	91.8708	64443545	24063259	0.373401
SRR16095330	SRA	SRR16095330	Soil (rhizosphere)	Soil	30	0-30	NA	SRR16095330	Wu et al. 2023	NA	China		NA	NA		Rhizosphere	Control	19.9988	19	12	7	86.2924	47992425	17624711	0.367239
SRR16095329	SRA	SRR16095329	Soil (rhizosphere)	Soil	30	0-30	NA	SRR16095329	Wu et al. 2023	NA	China		NA	NA		Rhizosphere	Control	22.2286	20	13	7	89.7085	59948122	21957552	0.366276
SRR16095326	SRA	SRR16095326	Soil (rhizosphere)	Soil	30	0-30	NA	SRR16095326	Wu et al. 2023	NA	China		NA	NA		Rhizosphere	NP	26.079	19	12	7	95.4513	57473570	22124511	0.384951
SRR16095324	SRA	SRR16095324	Soil (rhizosphere)	Soil	30	0-30	NA	SRR16095324	Wu et al. 2023	NA	China		NA	NA		Rhizosphere	NP	28.5467	20	13	7	98.2812	55348780	21390731	0.386472
SRR16095327	SRA	SRR16095327	Soil (rhizosphere)	Soil	30	0-30	NA	SRR16095327	Wu et al. 2023	NA	China		NA	NA		Rhizosphere	NP	24.0853	20	13	7	92.5871	51992932	19610135	0.377169
SRR16095325	SRA	SRR16095325	Soil (rhizosphere)	Soil	30	0-30	NA	SRR16095325	Wu et al. 2023	NA	China		NA	NA		Rhizosphere	NP	28.1187	20	13	7	97.8669	66112633	25751876	0.389515
ERR5010677	SRA	ERR5010677	Baltic Sea sediment	Sediment	2	0-2	0-2cm	ERR5010677	Broman et al. 2022	Baltic Sea	Baltic Sea	9.81	mg/L	NA		NA	NA	6.07287	19	12	7	60.8783	37094312	6883960	0.18558
ERR5010688	SRA	ERR5010688	Baltic Sea sediment	Sediment	2	0-2	0-2cm	ERR5010688	Broman et al. 2022	Baltic Sea	Baltic Sea	6.42	mg/L	NA		NA	NA	3.13124	19	12	7	43.0174	28800804	4726691	0.164117
ERR5010668	SRA	ERR5010668	Baltic Sea sediment	Sediment	2	0-2	0-2cm	ERR5010668	Broman et al. 2022	Baltic Sea	Baltic Sea	1.38	mg/L	NA		NA	NA	3.79625	19	12	7	50.6926	23793148	3912078	0.16442
ERR5010701	SRA	ERR5010701	Baltic Sea sediment	Sediment	2	0-2	0-2cm	ERR5010701	Broman et al. 2022	Baltic Sea	Baltic Sea	0.53	mg/L	NA		NA	NA	1.04054	19	12	7	14.0063	49991481	5216877	0.104355
ERR5010676	SRA	ERR5010676	Baltic Sea sediment	Sediment	2	0-2	0-2cm	ERR5010676	Broman et al. 2022	Baltic Sea	Baltic Sea	12.45	mg/L	NA		NA	NA	6.13576	18	12	6	61.0152	25113757	5744473	0.228738
ERR5010697	SRA	ERR5010697	Baltic Sea sediment	Sediment	2	0-2	0-2cm	ERR5010697	Broman et al. 2022	Baltic Sea	Baltic Sea	11.49	mg/L	NA		NA	NA	5.89003	19	12	7	60.5562	43629347	8839245	0.202599
ERR5010707	SRA	ERR5010707	Baltic Sea sediment	Sediment	2	0-2	0-2cm	ERR5010707	Broman et al. 2022	Baltic Sea	Baltic Sea	2.37	mg/L	NA		NA	NA	3.03295	19	12	7	41.8576	26806120	5317621	0.198373
ERR5010624	SRA	ERR5010624	Baltic Sea sediment	Sediment	2	0-2	0-2cm	ERR5010624	Broman et al. 2022	Baltic Sea	Baltic Sea	5.02	mg/L	NA		NA	NA	2.95438	19	12	7	40.9371	17663970	2771911	0.156925
ERR5010636	SRA	ERR5010636	Baltic Sea sediment	Sediment	2	0-2	0-2cm	ERR5010636	Broman et al. 2022	Baltic Sea	Baltic Sea	5.6	mg/L	NA		NA	NA	3.71856	18	12	6	49.8419	23774131	3806971	0.160131
ERR5010694	SRA	ERR5010694	Baltic Sea sediment	Sediment	2	0-2	0-2cm	ERR5010694	Broman et al. 2022	Baltic Sea	Baltic Sea	10.61	mg/L	NA		NA	NA	4.76283	18	12	6	58.6595	35176830	7802159	0.221798
ERR5010713	SRA	ERR5010713	Baltic Sea sediment	Sediment	2	0-2	0-2cm	ERR5010713	Broman et al. 2022	Baltic Sea	Baltic Sea	8.01	mg/L	NA		NA	NA	7.67468	19	12	7	67.3771	32202189	6490248	0.201547
ERR5010714	SRA	ERR5010714	Baltic Sea sediment	Sediment	2	0-2	0-2cm	ERR5010714	Broman et al. 2022	Baltic Sea	Baltic Sea	8.88	mg/L	NA		NA	NA	6.26103	19	12	7	61.3254	28568164	6233585	0.2182
ERR5010674	SRA	ERR5010674	Baltic Sea sediment	Sediment	2	0-2	0-2cm	ERR5010674	Broman et al. 2022	Baltic Sea	Baltic Sea	4.62	mg/L	NA		NA	NA	6.84623	19	12	7	63.3518	33495844	6992094	0.208745
ERR5010717	SRA	ERR5010717	Baltic Sea sediment	Sediment	2	0-2	0-2cm	ERR5010717	Broman et al. 2022	Baltic Sea	Baltic Sea	7.16	mg/L	NA		NA	NA	12.2209	19	12	7	79.9036	27544577	5709709	0.20729
ERR5010643	SRA	ERR5010643	Baltic Sea sediment	Sediment	2	0-2	0-2cm	ERR5010643	Broman et al. 2022	Baltic Sea	Baltic Sea	0.13	mg/L	NA		NA	NA	3.52368	19	12	7	47.634	30812782	4611361	0.149657
SRR4236673	SRA	SRR4236673	Anaerobic digester	Sludge		NA	NA	SRR4236673	Unpublished - on IMG	Canada	Canada		NA	NA		NA	NA	0.347691	20	13	7	0	47202328	12428223	0.263297
SRR5007245	SRA	SRR5007245	Anaerobic digester	Sludge		NA	NA	SRR5007245	Unpublished - on IMG	Canada	Canada		NA	NA		NA	NA	1.04452	20	13	7	14.0876	45540406	12713073	0.27916
SRR4236667	SRA	SRR4236667	Anaerobic digester	Sludge		NA	NA	SRR4236667	Unpublished - on IMG	China	China		NA	NA		NA	NA	0.188297	16	10	6	0	39754970	8017278	0.201667
SRR5007460	SRA	SRR5007460	Anaerobic digester	Sludge		NA	NA	SRR5007460	Unpublished - on IMG	China	China		NA	NA		NA	NA	0.177706	18	12	6	0	33957174	6839827	0.201425
SRR4236672	SRA	SRR4236672	Anaerobic digester	Sludge		NA	NA	SRR4236672	Unpublished - on IMG	Hong Kong	Hong Kong		NA	NA		NA	NA	0.380339	19	12	7	0	47413561	11451776	0.24153
SRR5007222	SRA	SRR5007222	Anaerobic digester	Sludge		NA	NA	SRR5007222	Unpublished - on IMG	Hong Kong	Hong Kong		NA	NA		NA	NA	0.288629	19	12	7	0	44168556	11464321	0.259558
SRR5007228	SRA	SRR5007228	Anaerobic digester	Sludge		NA	NA	SRR5007228	Unpublished - on IMG	Hong Kong	Hong Kong		NA	NA		NA	NA	0.393764	20	13	7	0	56063347	16177029	0.288549
SRR4236665	SRA	SRR4236665	Anaerobic digester	Sludge		NA	NA	SRR4236665	Unpublished - on IMG	Japan	Japan		NA	NA		NA	NA	0.621717	19	12	7	4.95852	40519416	7709461	0.190266
SRR5007224	SRA	SRR5007224	Anaerobic digester	Sludge		NA	NA	SRR5007224	Unpublished - on IMG	Japan	Japan		NA	NA		NA	NA	0.471998	20	13	7	1.58241	40048772	7570358	0.189028
SRR4236674	SRA	SRR4236674	Anaerobic digester	Sludge		NA	NA	SRR4236674	Unpublished - on IMG	Japan	Japan		NA	NA		NA	NA	0.507387	20	13	7	2.38316	44045977	8007588	0.181801
SRR5007270	SRA	SRR5007270	Anaerobic digester	Sludge		NA	NA	SRR5007270	Unpublished - on IMG	USA	USA		NA	NA		NA	NA	3.39389	19	12	7	46.1215	40865727	11914617	0.291555
SRR4236660	SRA	SRR4236660	Anaerobic digester	Sludge		NA	NA	SRR4236660	Unpublished - on IMG	USA	USA		NA	NA		NA	NA	3.53831	19	12	7	47.8027	39914217	11922518	0.298704
SRR5007313	SRA	SRR5007313	Anaerobic digester	Sludge		NA	NA	SRR5007313	Unpublished - on IMG	USA	USA		NA	NA		NA	NA	2.52284	19	12	7	36.0024	40857694	10721429	0.262409
SRR4244739	SRA	SRR4244739	Anaerobic digester	Sludge		NA	NA	SRR4244739	Unpublished - on IMG	USA	USA		NA	NA		NA	NA	2.38245	19	12	7	34.3947	37105843	11152766	0.300566
SRR5007146	SRA	SRR5007146	Anaerobic digester	Sludge		NA	NA	SRR5007146	Unpublished - on IMG	USA	USA		NA	NA		NA	NA	2.60581	19	12	7	36.9437	37564779	11973389	0.31874
SRR10011685	SRA	SRR10011685	Soil (tropical forest)	Soil	10	0-10	NA	She3_0404	Oliverio et al. 2020	NA	Panama		NA	NA		NA	NA	26.1219	18	12	6	95.5085	1462297	419939	0.287178
SRR10011686	SRA	SRR10011686	Soil (tropical forest)	Soil	10	0-10	NA	She3_0202	Oliverio et al. 2020	NA	Panama		NA	NA		NA	NA	22.1718	17	12	5	89.6196	2278261	622951	0.273433
SRR10011687	SRA	SRR10011687	Soil (tropical forest)	Soil	10	0-10	NA	She1_0404	Oliverio et al. 2020	NA	Panama		NA	NA		NA	NA	10.6712	16	11	5	80.0648	1847154	494628	0.267778
SRR10011688	SRA	SRR10011688	Soil (tropical forest)	Soil	10	0-10	NA	She1_0202	Oliverio et al. 2020	NA	Panama		NA	NA		NA	NA	33.175	17	13	4	100	1926777	567920	0.294751
SRR10011689	SRA	SRR10011689	Soil (tropical forest)	Soil	10	0-10	NA	Rou_0404	Oliverio et al. 2020	NA	Panama		NA	NA		NA	NA	35.1047	16	12	4	100	2589969	553062	0.21354
SRR10011690	SRA	SRR10011690	Soil (tropical forest)	Soil	10	0-10	NA	Rou_0202	Oliverio et al. 2020	NA	Panama		NA	NA		NA	NA	40.5365	18	12	6	100	2518688	512402	0.20344
SRR10011691	SRA	SRR10011691	Soil (tropical forest)	Soil	10	0-10	NA	QL_0105	Oliverio et al. 2020	NA	Panama		NA	NA		NA	NA	34.6505	14	11	3	99.9745	2498782	604031	0.24173
SRR10011692	SRA	SRR10011692	Soil (tropical forest)	Soil	10	0-10	NA	QL_0101	Oliverio et al. 2020	NA	Panama		NA	NA		NA	NA	30.6387	16	12	4	99.7101	2607820	648128	0.248532
SRR10011696	SRA	SRR10011696	Soil (tropical forest)	Soil	10	0-10	NA	PNT_tr0105	Oliverio et al. 2020	NA	Panama		NA	NA		NA	NA	46.1933	16	13	3	100	1293081	383273	0.296403
SRR10011697	SRA	SRR10011697	Soil (tropical forest)	Soil	10	0-10	NA	PNT_tr0101	Oliverio et al. 2020	NA	Panama		NA	NA		NA	NA	52.0709	18	13	5	100	2428122	755678	0.311219
SRR10011748	SRA	SRR10011748	Soil (tropical forest)	Soil	10	0-10	NA	IG_0105	Oliverio et al. 2020	NA	Panama		NA	NA		NA	NA	26.9239	16	12	4	96.5311	2617466	651215	0.248796
SRR10011749	SRA	SRR10011749	Soil (tropical forest)	Soil	10	0-10	NA	IG_0101	Oliverio et al. 2020	NA	Panama		NA	NA		NA	NA	40.5619	14	12	2	100	2342975	651789	0.278189
SRR10011751	SRA	SRR10011751	Soil (tropical forest)	Soil	10	0-10	NA	FSL_0404	Oliverio et al. 2020	NA	Panama		NA	NA		NA	NA	27.4422	18	12	6	97.1407	1863792	494382	0.265256
SRR10011764	SRA	SRR10011764	Soil (tropical forest)	Soil	10	0-10	NA	CJ_0105	Oliverio et al. 2020	NA	Panama		NA	NA		NA	NA	30.0946	17	12	5	99.4431	2470533	502873	0.203548
SRR10011765	SRA	SRR10011765	Soil (tropical forest)	Soil	10	0-10	NA	CJ_0101	Oliverio et al. 2020	NA	Panama		NA	NA		NA	NA	18.3772	15	10	5	84.0361	1955916	399552	0.204279
SRR7985395	SRA	SRR7985395	Surface freshwater lake water	Freshwater	0	0	< 121 m	SRR7985395	Tran et al. 2021	Lake Tanganyika	Tanzania	91.4	% saturation	NA		NA	NA	166.028	18	12	6	100	183940627	25238467	0.13721
SRR7052951	SRA	SRR7052951	Surface freshwater lake water	Freshwater	0	0	< 121 m	SRR7052951	Tran et al. 2021	Lake Tanganyika	Tanzania	91.4	% saturation	NA		NA	NA	211.535	19	13	6	100	185634279	37305164	0.200961
SRR7985596	SRA	SRR7985596	Surface freshwater lake water	Freshwater	0	0	< 121 m	SRR7985596	Tran et al. 2021	Lake Tanganyika	Tanzania	91.4	% saturation	NA		NA	NA	186.253	19	13	6	100	178583403	36135137	0.202343
SRR7985617	SRA	SRR7985617	Surface freshwater lake water	Freshwater	0	0	< 121 m	SRR7985617	Tran et al. 2021	Lake Tanganyika	Tanzania	91.4	% saturation	NA		NA	NA	159.551	19	12	7	100	175323917	36896302	0.210446
SRR7988745	SRA	SRR7988745	Surface freshwater lake water	Freshwater	0	0	< 121 m	SRR7988745	Tran et al. 2021	Lake Tanganyika	Tanzania	91.4	% saturation	NA		NA	NA	231.687	19	13	6	100	190787329	45766408	0.239882
SRR7990527	SRA	SRR7990527	Surface freshwater lake water	Freshwater	0	0	< 121 m	SRR7990527	Tran et al. 2021	Lake Tanganyika	Tanzania	91.4	% saturation	NA		NA	NA	215.021	19	13	6	100	192050003	45947370	0.239247
SRR7053051	SRA	SRR7053051	Surface freshwater lake water	Freshwater	0	0	< 121 m	SRR7053051	Tran et al. 2021	Lake Tanganyika	Tanzania	91.4	% saturation	NA		NA	NA	267.665	18	13	5	100	179588825	52283874	0.291131
SRR7990717	SRA	SRR7990717	Surface freshwater lake water	Freshwater	0	0	< 121 m	SRR7990717	Tran et al. 2021	Lake Tanganyika	Tanzania	91.4	% saturation	NA		NA	NA	182.706	18	12	6	100	125378394	42783251	0.341233
SRR7053297	SRA	SRR7053297	Surface freshwater lake water	Freshwater	12000	12000	< 121 m	SRR7053297	Tran et al. 2021	Lake Tanganyika	Tanzania	3.6	% saturation	NA		NA	NA	68.2741	19	12	7	100	143303192	27568878	0.192381
SRR7989281	SRA	SRR7989281	Deep freshwater lake water	Freshwater	25000	25000	> 149 m	SRR7989281	Tran et al. 2021	Lake Tanganyika	Tanzania	4.4	% saturation	NA		NA	NA	10.0497	20	13	7	78.9035	151609937	34961651	0.230603
SRR7979708	SRA	SRR7979708	Deep freshwater lake water	Freshwater	30000	30000	> 149 m	SRR7979708	Tran et al. 2021	Lake Tanganyika	Tanzania	1.3	% saturation	NA		NA	NA	6.7836	20	13	7	63.095	137439448	32081464	0.233423
SRR7979709	SRA	SRR7979709	Deep freshwater lake water	Freshwater	40000	40000	> 149 m	SRR7979709	Tran et al. 2021	Lake Tanganyika	Tanzania	1.3	% saturation	NA		NA	NA	9.98784	20	13	7	78.7209	175084573	38698913	0.22103
SRR7008010	SRA	SRR7008010	Deep freshwater lake water	Freshwater	120000	120000	> 149 m	SRR7008010	Tran et al. 2021	Lake Tanganyika	Tanzania	1.3	% saturation	NA		NA	NA	10.7821	20	13	7	80.1435	153787983	40087367	0.260666
SRR7008372	SRA	SRR7008372	Deep freshwater lake water	Freshwater	20000	20000	> 149 m	SRR7008372	Tran et al. 2021	Lake Tanganyika	Tanzania	1.3	% saturation	NA		NA	NA	6.21769	20	13	7	61.2125	163441108	32901414	0.201304
SRR7052952	SRA	SRR7052952	Deep freshwater lake water	Freshwater	15000	15000	> 149 m	SRR7052952	Tran et al. 2021	Lake Tanganyika	Tanzania	1.3	% saturation	NA		NA	NA	7.05662	20	13	7	64.2727	148778691	37776087	0.253908
7035	BASE	7035	Soil (arid grassland)	Soil	10	0-10	NA	7035	Bissett et al. 2016	NA	Australia		NA	NA		NA	NA	121.499	17	12	5	100	30306814	13812173	0.455745
7093	BASE	7093	Soil (arid grassland)	Soil	10	0-10	NA	7093	Bissett et al. 2016	NA	Australia		NA	NA		NA	NA	84.8122	18	12	6	100	32656163	12844219	0.393317
8459	BASE	8459	Soil (arid grassland)	Soil	10	0-10	NA	8459	Bissett et al. 2016	NA	Australia		NA	NA		NA	NA	141.671	18	13	5	100	26248823	10199981	0.388588
8164	BASE	8164	Soil (arid grassland)	Soil	10	0-10	NA	8164	Bissett et al. 2016	NA	Australia		NA	NA		NA	NA	112.665	18	12	6	100	19492877	8873949	0.455241
8162	BASE	8162	Soil (arid grassland)	Soil	10	0-10	NA	8162	Bissett et al. 2016	NA	Australia		NA	NA		NA	NA	29.2597	18	12	6	98.8857	10977446	4682095	0.42652
7091	BASE	7091	Soil (arid grassland)	Soil	10	0-10	NA	7091	Bissett et al. 2016	NA	Australia		NA	NA		NA	NA	156.955	18	12	6	100	27941931	13559763	0.485284
8461	BASE	8461	Soil (arid grassland)	Soil	10	0-10	NA	8461	Bissett et al. 2016	NA	Australia		NA	NA		NA	NA	98.7546	19	12	7	100	14920836	8943683	0.599409
8455	BASE	8455	Soil (arid grassland)	Soil	10	0-10	NA	8455	Bissett et al. 2016	NA	Australia		NA	NA		NA	NA	17.1759	19	13	6	82.5844	15169064	5680171	0.374458
8457	BASE	8457	Soil (arid grassland)	Soil	10	0-10	NA	8457	Bissett et al. 2016	NA	Australia		NA	NA		NA	NA	129.464	17	12	5	100	17510909	7502469	0.428445
9514	BASE	9514	Soil (arid grassland)	Soil	10	0-10	NA	9514	Bissett et al. 2016	NA	Australia		NA	NA		NA	NA	137.182	18	12	6	100	13063217	6094242	0.466519
7069	BASE	7069	Soil (arid grassland)	Soil	10	0-10	NA	7069	Bissett et al. 2016	NA	Australia		NA	NA		NA	NA	137.697	18	12	6	100	25017217	12410749	0.496088
19485	BASE	19485	Soil (arid grassland)	Soil	10	0-10	NA	19485	Bissett et al. 2016	NA	Australia		NA	NA		NA	NA	16.5512	18	12	6	81.9255	15326241	4954612	0.323276
19493	BASE	19493	Soil (arid grassland)	Soil	10	0-10	NA	19493	Bissett et al. 2016	NA	Australia		NA	NA		NA	NA	27.8036	18	12	6	97.539	11289420	4019068	0.356003
19495	BASE	19495	Soil (arid grassland)	Soil	10	0-10	NA	19495	Bissett et al. 2016	NA	Australia		NA	NA		NA	NA	41.6397	20	13	7	100	13582778	6649132	0.489527
19497	BASE	19497	Soil (arid grassland)	Soil	10	0-10	NA	19497	Bissett et al. 2016	NA	Australia		NA	NA		NA	NA	26.3227	18	12	6	95.7727	19235092	6839426	0.35557
SRR10680552	SRA	SRR10680552	Human gut	Gut		NA	NA	SRR10680552	Candeliere et al. 2024	NA	China		NA	NA		NA	NA	0.0515389	18	11	7	0	24034953	16404781	0.682539
SRR10680551	SRA	SRR10680551	Human gut	Gut		NA	NA	SRR10680551	Candeliere et al. 2024	NA	China		NA	NA		NA	NA	0.113685	17	10	7	0	24741928	17281939	0.698488
SRR10680550	SRA	SRR10680550	Human gut	Gut		NA	NA	SRR10680550	Candeliere et al. 2024	NA	China		NA	NA		NA	NA	0.0331444	15	10	5	0	22739788	18555626	0.815998
SRR10680549	SRA	SRR10680549	Human gut	Gut		NA	NA	SRR10680549	Candeliere et al. 2024	NA	China		NA	NA		NA	NA	0.0419953	16	9	7	0	26063844	20981616	0.805009
SRR10680548	SRA	SRR10680548	Human gut	Gut		NA	NA	SRR10680548	Candeliere et al. 2024	NA	China		NA	NA		NA	NA	0.0559269	16	9	7	0	25485611	16658672	0.65365
ERR3452699	SRA	ERR3452699	Human gut	Gut		NA	NA	ERR3452699	Candeliere et al. 2024	NA	Spain		NA	NA		NA	NA	0.127772	18	11	7	0	17149146	13481223	0.786116
ERR3452574	SRA	ERR3452574	Human gut	Gut		NA	NA	ERR3452574	Candeliere et al. 2024	NA	Spain		NA	NA		NA	NA	0.0343382	17	10	7	0	21488841	14043977	0.653547
ERR3452529	SRA	ERR3452529	Human gut	Gut		NA	NA	ERR3452529	Candeliere et al. 2024	NA	Spain		NA	NA		NA	NA	0.0273325	17	11	6	0	22986213	13151047	0.572128
ERR3452318	SRA	ERR3452318	Human gut	Gut		NA	NA	ERR3452318	Candeliere et al. 2024	NA	Spain		NA	NA		NA	NA	1.66454	18	11	7	25.1001	21503655	11640867	0.541344
ERR3451635	SRA	ERR3451635	Human gut	Gut		NA	NA	ERR3451635	Candeliere et al. 2024	NA	Spain		NA	NA		NA	NA	0.073623	18	11	7	0	23739272	15548483	0.654969
ERR2641799	SRA	ERR2641799	Human gut	Gut		NA	NA	ERR2641799	Candeliere et al. 2024	NA	USA		NA	NA		NA	NA	0.0147835	14	7	7	0	11064243	8236915	0.744463
ERR2641792	SRA	ERR2641792	Human gut	Gut		NA	NA	ERR2641792	Candeliere et al. 2024	NA	USA		NA	NA		NA	NA	0.00839276	6	1	5	0	53335	43531	0.816181
ERR2641793	SRA	ERR2641793	Human gut	Gut		NA	NA	ERR2641793	Candeliere et al. 2024	NA	USA		NA	NA		NA	NA	0.0248312	13	7	6	0	7296552	4931247	0.675833
ERR2641795	SRA	ERR2641795	Human gut	Gut		NA	NA	ERR2641795	Candeliere et al. 2024	NA	USA		NA	NA		NA	NA	0.042434	15	8	7	0	9750888	6125323	0.628181
ERR2641798	SRA	ERR2641798	Human gut	Gut		NA	NA	ERR2641798	Candeliere et al. 2024	NA	USA		NA	NA		NA	NA	0.163209	18	11	7	0	15412161	9944494	0.645237
ERR315858	SRA	ERR315858	Surface ocean water	Saltwater	500	NA	NA	ERR315858	Tara Oceans	NA	Ocean	221.457	umol/kg	NA		NA	NA	2484.14	15	12	3	100	28917058	5770330	0.199548
ERR315861	SRA	ERR315861	Surface ocean water	Saltwater	500	NA	NA	ERR315861	Tara Oceans	NA	Ocean	221.457	umol/kg	NA		NA	NA	2402.46	14	12	2	100	30588455	6084792	0.198924
ERR315862	SRA	ERR315862	Surface ocean water	Saltwater	500	NA	NA	ERR315862	Tara Oceans	NA	Ocean	207.738	umol/kg	NA		NA	NA	1577.23	14	12	2	100	129319957	20967628	0.162138
ERR315863	SRA	ERR315863	Surface ocean water	Saltwater	500	NA	NA	ERR315863	Tara Oceans	NA	Ocean	207.738	umol/kg	NA		NA	NA	2181.87	14	11	3	100	49048546	9099374	0.185518
ERR598955	SRA	ERR598955	Surface ocean water	Saltwater	500	NA	NA	ERR598955	Tara Oceans	NA	Ocean		umol/kg	NA		NA	NA	4330.47	16	12	4	100	125606480	32324572	0.257348
ERR599003	SRA	ERR599003	Surface ocean water	Saltwater	500	NA	NA	ERR599003	Tara Oceans	NA	Ocean		umol/kg	NA		NA	NA	4993.31	14	11	3	100	19096055	4877375	0.255413
ERR598993	SRA	ERR598993	Surface ocean water	Saltwater	500	NA	NA	ERR598993	Tara Oceans	NA	Ocean	207.791	umol/kg	NA		NA	NA	5436.5	15	12	3	100	135925629	32758428	0.241003
ERR599140	SRA	ERR599140	Surface ocean water	Saltwater	500	NA	NA	ERR599140	Tara Oceans	NA	Ocean	207.791	umol/kg	NA		NA	NA	5053.86	13	12	1	100	19909298	4649551	0.233537
ERR598951	SRA	ERR598951	Surface ocean water	Saltwater	500	NA	NA	ERR598951	Tara Oceans	NA	Ocean	218.017	umol/kg	NA		NA	NA	2745.81	15	11	4	100	24915419	5193641	0.208451
ERR599043	SRA	ERR599043	Surface ocean water	Saltwater	500	NA	NA	ERR599043	Tara Oceans	NA	Ocean	218.017	umol/kg	NA		NA	NA	3171.08	18	12	6	100	139989090	28863040	0.206181
ERR599041	SRA	ERR599041	Surface ocean water	Saltwater	500	NA	NA	ERR599041	Tara Oceans	NA	Ocean	188.417	umol/kg	NA		NA	NA	3285.57	15	11	4	100	36642238	11243834	0.306854
ERR599116	SRA	ERR599116	Surface ocean water	Saltwater	500	NA	NA	ERR599116	Tara Oceans	NA	Ocean	188.417	umol/kg	NA		NA	NA	4185.07	17	12	5	100	100395372	30341520	0.30222
ERR599155	SRA	ERR599155	Surface ocean water	Saltwater	500	NA	NA	ERR599155	Tara Oceans	NA	Ocean	188.417	umol/kg	NA		NA	NA	3829.65	13	10	3	100	16270319	4869748	0.299303
ERR599049	SRA	ERR599049	Surface ocean water	Saltwater	500	NA	NA	ERR599049	Tara Oceans	NA	Ocean	182.812	umol/kg	NA		NA	NA	5955.87	15	11	4	100	57936248	16801214	0.289995
ERR599134	SRA	ERR599134	Surface ocean water	Saltwater	500	NA	NA	ERR599134	Tara Oceans	NA	Ocean	182.812	umol/kg	NA		NA	NA	2780.38	14	12	2	100	31238523	9247554	0.29603
SRR8397927	SRA	SRR8397927	Rumen	Gut		NA	NA	SRR8397927	Li et al. 2019	NA	Canada		NA	NA		NA	NA	0.0906002	17	11	6	0	12981581	1640499	0.126371
SRR8397925	SRA	SRR8397925	Rumen	Gut		NA	NA	SRR8397925	Li et al. 2019	NA	Canada		NA	NA		NA	NA	0.0581488	18	12	6	0	25933528	4530363	0.174691
SRR8397926	SRA	SRR8397926	Rumen	Gut		NA	NA	SRR8397926	Li et al. 2019	NA	Canada		NA	NA		NA	NA	0.0559363	18	12	6	0	24401467	3804839	0.155927
SRR8397923	SRA	SRR8397923	Rumen	Gut		NA	NA	SRR8397923	Li et al. 2019	NA	Canada		NA	NA		NA	NA	0.0677021	18	12	6	0	25498261	3890528	0.15258
SRR8397915	SRA	SRR8397915	Rumen	Gut		NA	NA	SRR8397915	Li et al. 2019	NA	Canada		NA	NA		NA	NA	0.0522809	16	10	6	0	12829639	1430509	0.1115
SRR8397924	SRA	SRR8397924	Rumen	Gut		NA	NA	SRR8397924	Li et al. 2019	NA	Canada		NA	NA		NA	NA	0.0360726	19	12	7	0	27438209	4929139	0.179645
SRR8397922	SRA	SRR8397922	Rumen	Gut		NA	NA	SRR8397922	Li et al. 2019	NA	Canada		NA	NA		NA	NA	0.0565692	7	2	5	0	209356	28616	0.136686
SRR8397920	SRA	SRR8397920	Rumen	Gut		NA	NA	SRR8397920	Li et al. 2019	NA	Canada		NA	NA		NA	NA	0.0571952	12	6	6	0	6809354	1320978	0.193995
SRR8397911	SRA	SRR8397911	Rumen	Gut		NA	NA	SRR8397911	Li et al. 2019	NA	Canada		NA	NA		NA	NA	0.0475107	16	10	6	0	6713804	1058709	0.157691
SRR8397919	SRA	SRR8397919	Rumen	Gut		NA	NA	SRR8397919	Li et al. 2019	NA	Canada		NA	NA		NA	NA	0.0332783	16	10	6	0	16021760	1835530	0.114565
SRR8397921	SRA	SRR8397921	Rumen	Gut		NA	NA	SRR8397921	Li et al. 2019	NA	Canada		NA	NA		NA	NA	0.0406937	18	12	6	0	16194426	2734052	0.168827
SRR8397912	SRA	SRR8397912	Rumen	Gut		NA	NA	SRR8397912	Li et al. 2019	NA	Canada		NA	NA		NA	NA	0.0167698	16	10	6	0	22730737	3964085	0.174393
SRR8397910	SRA	SRR8397910	Rumen	Gut		NA	NA	SRR8397910	Li et al. 2019	NA	Canada		NA	NA		NA	NA	0.0383576	19	12	7	0	30280529	4491931	0.148344
SRR8397914	SRA	SRR8397914	Rumen	Gut		NA	NA	SRR8397914	Li et al. 2019	NA	Canada		NA	NA		NA	NA	0.0550968	18	12	6	0	21564284	2665587	0.123611
SRR8397916	SRA	SRR8397916	Rumen	Gut		NA	NA	SRR8397916	Li et al. 2019	NA	Canada		NA	NA		NA	NA	0.0705654	17	11	6	0	17669098	2566323	0.145244
