## Supplementary material for "Quantifying the oxygen preferences of bacterial communities using a metagenome-based approach": Table S8

### Sheet: Sheet1
Table S8. Metadata for the 73 human gut metagenomes from the DIABIMMUNE cohort study. Columns A through O were downloaded from SRA explorer, columns P and Q are counts of quality filtered reads and bacterial reads, and columns R through U are OxyMetaG output columns.
Accession	Title	Country	SubjectID	Days	Platform	Total.bases	Create.date	SRA.URL	SRA.filename	SRA.nice.filename	FastQ.URL	FastQ.Aspera.URL	FastQ.filename	FastQ.nice.filename	FiltReads	BactReads	ratio	aerobe_pfams	anaerobe_pfams	Per_aerobe
SRR4408075	Finnish subject E002338 at age 58 days	Finnish	E002338	58	Illumina HiSeq 2500	17251	1476511200000	ftp://ftp-trace.ncbi.nlm.nih.gov/sra/sra-instant/reads/ByRun/sra/SRR/SRR440/SRR4408075/SRR4408075.sra	SRR4408075.sra	SRR4408075_WGS_of_infant_gut_metagenome_Finnish_subject_E002338_at_age_58_days.sra	ftp://ftp.sra.ebi.ac.uk/vol1/fastq/SRR440/005/SRR4408075/SRR4408075_1.fastq.gz	era-fasp@fasp.sra.ebi.ac.uk:vol1/fastq/SRR440/005/SRR4408075/SRR4408075_1.fastq.gz	SRR4408075_1.fastq.gz	SRR4408075_WGS_of_infant_gut_metagenome_Finnish_subject_E002338_at_age_58_days_1.fastq.gz	604989	425283	0.423089	11	5	2.546
SRR4408134	Finnish subject E002338 at age 122 days	Finnish	E002338	122	Illumina HiSeq 2500	37603	1476511200000	ftp://ftp-trace.ncbi.nlm.nih.gov/sra/sra-instant/reads/ByRun/sra/SRR/SRR440/SRR4408134/SRR4408134.sra	SRR4408134.sra	SRR4408134_WGS_of_infant_gut_metagenome_Finnish_subject_E002338_at_age_122_days.sra	ftp://ftp.sra.ebi.ac.uk/vol1/fastq/SRR440/004/SRR4408134/SRR4408134_1.fastq.gz	era-fasp@fasp.sra.ebi.ac.uk:vol1/fastq/SRR440/004/SRR4408134/SRR4408134_1.fastq.gz	SRR4408134_1.fastq.gz	SRR4408134_WGS_of_infant_gut_metagenome_Finnish_subject_E002338_at_age_122_days_1.fastq.gz	3317492	2172295	0.229377	11	7	0
SRR4408137	Finnish subject E002338 at age 304 days	Finnish	E002338	304	Illumina HiSeq 2500	10608	1476511200000	ftp://ftp-trace.ncbi.nlm.nih.gov/sra/sra-instant/reads/ByRun/sra/SRR/SRR440/SRR4408137/SRR4408137.sra	SRR4408137.sra	SRR4408137_WGS_of_infant_gut_metagenome_Finnish_subject_E002338_at_age_304_days.sra	ftp://ftp.sra.ebi.ac.uk/vol1/fastq/SRR440/007/SRR4408137/SRR4408137_1.fastq.gz	era-fasp@fasp.sra.ebi.ac.uk:vol1/fastq/SRR440/007/SRR4408137/SRR4408137_1.fastq.gz	SRR4408137_1.fastq.gz	SRR4408137_WGS_of_infant_gut_metagenome_Finnish_subject_E002338_at_age_304_days_1.fastq.gz	1583362	891716	0.930293	11	5	15.6602
SRR4408099	Finnish subject E002338 at age 399 days	Finnish	E002338	399	Illumina HiSeq 2500	27290	1476511200000	ftp://ftp-trace.ncbi.nlm.nih.gov/sra/sra-instant/reads/ByRun/sra/SRR/SRR440/SRR4408099/SRR4408099.sra	SRR4408099.sra	SRR4408099_WGS_of_infant_gut_metagenome_Finnish_subject_E002338_at_age_399_days.sra	ftp://ftp.sra.ebi.ac.uk/vol1/fastq/SRR440/009/SRR4408099/SRR4408099_1.fastq.gz	era-fasp@fasp.sra.ebi.ac.uk:vol1/fastq/SRR440/009/SRR4408099/SRR4408099_1.fastq.gz	SRR4408099_1.fastq.gz	SRR4408099_WGS_of_infant_gut_metagenome_Finnish_subject_E002338_at_age_399_days_1.fastq.gz	1568866	571405	0.718396	10	7	10.396
SRR4408133	Finnish subject E002338 at age 493 days	Finnish	E002338	493	Illumina HiSeq 2500	28480	1476511200000	ftp://ftp-trace.ncbi.nlm.nih.gov/sra/sra-instant/reads/ByRun/sra/SRR/SRR440/SRR4408133/SRR4408133.sra	SRR4408133.sra	SRR4408133_WGS_of_infant_gut_metagenome_Finnish_subject_E002338_at_age_493_days.sra	ftp://ftp.sra.ebi.ac.uk/vol1/fastq/SRR440/003/SRR4408133/SRR4408133_1.fastq.gz	era-fasp@fasp.sra.ebi.ac.uk:vol1/fastq/SRR440/003/SRR4408133/SRR4408133_1.fastq.gz	SRR4408133_1.fastq.gz	SRR4408133_WGS_of_infant_gut_metagenome_Finnish_subject_E002338_at_age_493_days_1.fastq.gz	1883140	1117486	0.112795	10	7	0
SRR4408217	Finnish subject E002338 at age 852 days	Finnish	E002338	852	Illumina HiSeq 2500	29285	1476511200000	ftp://ftp-trace.ncbi.nlm.nih.gov/sra/sra-instant/reads/ByRun/sra/SRR/SRR440/SRR4408217/SRR4408217.sra	SRR4408217.sra	SRR4408217_WGS_of_infant_gut_metagenome_Finnish_subject_E002338_at_age_852_days.sra	ftp://ftp.sra.ebi.ac.uk/vol1/fastq/SRR440/007/SRR4408217/SRR4408217_1.fastq.gz	era-fasp@fasp.sra.ebi.ac.uk:vol1/fastq/SRR440/007/SRR4408217/SRR4408217_1.fastq.gz	SRR4408217_1.fastq.gz	SRR4408217_WGS_of_infant_gut_metagenome_Finnish_subject_E002338_at_age_852_days_1.fastq.gz	2198180	1042245	0.0499482	6	5	0
SRR4305321	Finnish subject E002338 at age 1089 days	Finnish	E002338	1089	Illumina HiSeq 2500	32843	1475733600000	ftp://ftp-trace.ncbi.nlm.nih.gov/sra/sra-instant/reads/ByRun/sra/SRR/SRR430/SRR4305321/SRR4305321.sra	SRR4305321.sra	SRR4305321_WGS_of_infant_gut_metagenome_Finnish_subject_E002338_at_age_1089_days.sra	ftp://ftp.sra.ebi.ac.uk/vol1/fastq/SRR430/001/SRR4305321/SRR4305321_1.fastq.gz	era-fasp@fasp.sra.ebi.ac.uk:vol1/fastq/SRR430/001/SRR4305321/SRR4305321_1.fastq.gz	SRR4305321_1.fastq.gz	SRR4305321_WGS_of_infant_gut_metagenome_Finnish_subject_E002338_at_age_1089_days_1.fastq.gz	4503720	2541205	0.185714	12	5	0
SRR4408108	Finnish subject E004781 at age 51 days	Finnish	E004781	51	Illumina HiSeq 2500	9209	1476511200000	ftp://ftp-trace.ncbi.nlm.nih.gov/sra/sra-instant/reads/ByRun/sra/SRR/SRR440/SRR4408108/SRR4408108.sra	SRR4408108.sra	SRR4408108_WGS_of_infant_gut_metagenome_Finnish_subject_E004781_at_age_51_days.sra	ftp://ftp.sra.ebi.ac.uk/vol1/fastq/SRR440/008/SRR4408108/SRR4408108_1.fastq.gz	era-fasp@fasp.sra.ebi.ac.uk:vol1/fastq/SRR440/008/SRR4408108/SRR4408108_1.fastq.gz	SRR4408108_1.fastq.gz	SRR4408108_WGS_of_infant_gut_metagenome_Finnish_subject_E004781_at_age_51_days_1.fastq.gz	1505539	1084770	1.32572	10	6	24.0305
SRR4408067	Finnish subject E004781 at age 121 days	Finnish	E004781	121	Illumina HiSeq 2500	27891	1476511200000	ftp://ftp-trace.ncbi.nlm.nih.gov/sra/sra-instant/reads/ByRun/sra/SRR/SRR440/SRR4408067/SRR4408067.sra	SRR4408067.sra	SRR4408067_WGS_of_infant_gut_metagenome_Finnish_subject_E004781_at_age_121_days.sra	ftp://ftp.sra.ebi.ac.uk/vol1/fastq/SRR440/007/SRR4408067/SRR4408067_1.fastq.gz	era-fasp@fasp.sra.ebi.ac.uk:vol1/fastq/SRR440/007/SRR4408067/SRR4408067_1.fastq.gz	SRR4408067_1.fastq.gz	SRR4408067_WGS_of_infant_gut_metagenome_Finnish_subject_E004781_at_age_121_days_1.fastq.gz	1791107	897237	3.04984	11	6	48.2852
SRR4408168	Finnish subject E004781 at age 208 days	Finnish	E004781	208	Illumina HiSeq 2500	21827	1476511200000	ftp://ftp-trace.ncbi.nlm.nih.gov/sra/sra-instant/reads/ByRun/sra/SRR/SRR440/SRR4408168/SRR4408168.sra	SRR4408168.sra	SRR4408168_WGS_of_infant_gut_metagenome_Finnish_subject_E004781_at_age_208_days.sra	ftp://ftp.sra.ebi.ac.uk/vol1/fastq/SRR440/008/SRR4408168/SRR4408168_1.fastq.gz	era-fasp@fasp.sra.ebi.ac.uk:vol1/fastq/SRR440/008/SRR4408168/SRR4408168_1.fastq.gz	SRR4408168_1.fastq.gz	SRR4408168_WGS_of_infant_gut_metagenome_Finnish_subject_E004781_at_age_208_days_1.fastq.gz	4526889	2994553	2.65856	12	7	43.0754
SRR4408061	Finnish subject E004781 at age 371 days	Finnish	E004781	371	Illumina HiSeq 2500	28576	1476511200000	ftp://ftp-trace.ncbi.nlm.nih.gov/sra/sra-instant/reads/ByRun/sra/SRR/SRR440/SRR4408061/SRR4408061.sra	SRR4408061.sra	SRR4408061_WGS_of_infant_gut_metagenome_Finnish_subject_E004781_at_age_371_days.sra	ftp://ftp.sra.ebi.ac.uk/vol1/fastq/SRR440/001/SRR4408061/SRR4408061_1.fastq.gz	era-fasp@fasp.sra.ebi.ac.uk:vol1/fastq/SRR440/001/SRR4408061/SRR4408061_1.fastq.gz	SRR4408061_1.fastq.gz	SRR4408061_WGS_of_infant_gut_metagenome_Finnish_subject_E004781_at_age_371_days_1.fastq.gz	1518110	1048480	0.225507	7	5	0
SRR4408053	Finnish subject E004781 at age 492 days	Finnish	E004781	492	Illumina HiSeq 2500	28860	1476511200000	ftp://ftp-trace.ncbi.nlm.nih.gov/sra/sra-instant/reads/ByRun/sra/SRR/SRR440/SRR4408053/SRR4408053.sra	SRR4408053.sra	SRR4408053_WGS_of_infant_gut_metagenome_Finnish_subject_E004781_at_age_492_days.sra	ftp://ftp.sra.ebi.ac.uk/vol1/fastq/SRR440/003/SRR4408053/SRR4408053_1.fastq.gz	era-fasp@fasp.sra.ebi.ac.uk:vol1/fastq/SRR440/003/SRR4408053/SRR4408053_1.fastq.gz	SRR4408053_1.fastq.gz	SRR4408053_WGS_of_infant_gut_metagenome_Finnish_subject_E004781_at_age_492_days_1.fastq.gz	1759414	1102307	0.0937431	5	6	0
SRR4408025	Finnish subject E004781 at age 583 days	Finnish	E004781	583	Illumina HiSeq 2500	17106	1476511200000	ftp://ftp-trace.ncbi.nlm.nih.gov/sra/sra-instant/reads/ByRun/sra/SRR/SRR440/SRR4408025/SRR4408025.sra	SRR4408025.sra	SRR4408025_WGS_of_infant_gut_metagenome_Finnish_subject_E004781_at_age_583_days.sra	ftp://ftp.sra.ebi.ac.uk/vol1/fastq/SRR440/005/SRR4408025/SRR4408025_1.fastq.gz	era-fasp@fasp.sra.ebi.ac.uk:vol1/fastq/SRR440/005/SRR4408025/SRR4408025_1.fastq.gz	SRR4408025_1.fastq.gz	SRR4408025_WGS_of_infant_gut_metagenome_Finnish_subject_E004781_at_age_583_days_1.fastq.gz	1016270	476745	0.0758504	7	5	0
SRR4305325	Finnish subject E004781 at age 685 days	Finnish	E004781	685	Illumina HiSeq 2500	8205	1475733600000	ftp://ftp-trace.ncbi.nlm.nih.gov/sra/sra-instant/reads/ByRun/sra/SRR/SRR430/SRR4305325/SRR4305325.sra	SRR4305325.sra	SRR4305325_WGS_of_infant_gut_metagenome_Finnish_subject_E004781_at_age_685_days.sra	ftp://ftp.sra.ebi.ac.uk/vol1/fastq/SRR430/005/SRR4305325/SRR4305325_1.fastq.gz	era-fasp@fasp.sra.ebi.ac.uk:vol1/fastq/SRR430/005/SRR4305325/SRR4305325_1.fastq.gz	SRR4305325_1.fastq.gz	SRR4305325_WGS_of_infant_gut_metagenome_Finnish_subject_E004781_at_age_685_days_1.fastq.gz	866332	568627	0.140051	5	5	0
SRR4305340	Finnish subject E012124 at age 86 days	Finnish	E012124	86	Illumina HiSeq 2500	23420	1475733600000	ftp://ftp-trace.ncbi.nlm.nih.gov/sra/sra-instant/reads/ByRun/sra/SRR/SRR430/SRR4305340/SRR4305340.sra	SRR4305340.sra	SRR4305340_WGS_of_infant_gut_metagenome_Finnish_subject_E012124_at_age_86_days.sra	ftp://ftp.sra.ebi.ac.uk/vol1/fastq/SRR430/000/SRR4305340/SRR4305340_1.fastq.gz	era-fasp@fasp.sra.ebi.ac.uk:vol1/fastq/SRR430/000/SRR4305340/SRR4305340_1.fastq.gz	SRR4305340_1.fastq.gz	SRR4305340_WGS_of_infant_gut_metagenome_Finnish_subject_E012124_at_age_86_days_1.fastq.gz	3897985	2483812	0.0919244	11	5	0
SRR4305317	Finnish subject E012124 at age 204 days	Finnish	E012124	204	Illumina HiSeq 2500	13882	1475733600000	ftp://ftp-trace.ncbi.nlm.nih.gov/sra/sra-instant/reads/ByRun/sra/SRR/SRR430/SRR4305317/SRR4305317.sra	SRR4305317.sra	SRR4305317_WGS_of_infant_gut_metagenome_Finnish_subject_E012124_at_age_204_days.sra	ftp://ftp.sra.ebi.ac.uk/vol1/fastq/SRR430/007/SRR4305317/SRR4305317_1.fastq.gz	era-fasp@fasp.sra.ebi.ac.uk:vol1/fastq/SRR430/007/SRR4305317/SRR4305317_1.fastq.gz	SRR4305317_1.fastq.gz	SRR4305317_WGS_of_infant_gut_metagenome_Finnish_subject_E012124_at_age_204_days_1.fastq.gz	3239099	2232848	0.114173	11	6	0
SRR4305318	Finnish subject E012124 at age 386 days	Finnish	E012124	386	Illumina HiSeq 2500	17390	1475733600000	ftp://ftp-trace.ncbi.nlm.nih.gov/sra/sra-instant/reads/ByRun/sra/SRR/SRR430/SRR4305318/SRR4305318.sra	SRR4305318.sra	SRR4305318_WGS_of_infant_gut_metagenome_Finnish_subject_E012124_at_age_386_days.sra	ftp://ftp.sra.ebi.ac.uk/vol1/fastq/SRR430/008/SRR4305318/SRR4305318_1.fastq.gz	era-fasp@fasp.sra.ebi.ac.uk:vol1/fastq/SRR430/008/SRR4305318/SRR4305318_1.fastq.gz	SRR4305318_1.fastq.gz	SRR4305318_WGS_of_infant_gut_metagenome_Finnish_subject_E012124_at_age_386_days_1.fastq.gz	3878458	2244903	0.0999149	10	6	0
SRR4408283	Finnish subject E012124 at age 489 days	Finnish	E012124	489	Illumina HiSeq 2500	20298	1476511200000	ftp://ftp-trace.ncbi.nlm.nih.gov/sra/sra-instant/reads/ByRun/sra/SRR/SRR440/SRR4408283/SRR4408283.sra	SRR4408283.sra	SRR4408283_WGS_of_infant_gut_metagenome_Finnish_subject_E012124_at_age_489_days.sra	ftp://ftp.sra.ebi.ac.uk/vol1/fastq/SRR440/003/SRR4408283/SRR4408283_1.fastq.gz	era-fasp@fasp.sra.ebi.ac.uk:vol1/fastq/SRR440/003/SRR4408283/SRR4408283_1.fastq.gz	SRR4408283_1.fastq.gz	SRR4408283_WGS_of_infant_gut_metagenome_Finnish_subject_E012124_at_age_489_days_1.fastq.gz	1874587	712393	0.294597	8	5	0
SRR4305519	Finnish subject E012124 at age 569 days	Finnish	E012124	569	Illumina HiSeq 2500	15894	1475733600000	ftp://ftp-trace.ncbi.nlm.nih.gov/sra/sra-instant/reads/ByRun/sra/SRR/SRR430/SRR4305519/SRR4305519.sra	SRR4305519.sra	SRR4305519_WGS_of_infant_gut_metagenome_Finnish_subject_E012124_at_age_569_days.sra	ftp://ftp.sra.ebi.ac.uk/vol1/fastq/SRR430/009/SRR4305519/SRR4305519_1.fastq.gz	era-fasp@fasp.sra.ebi.ac.uk:vol1/fastq/SRR430/009/SRR4305519/SRR4305519_1.fastq.gz	SRR4305519_1.fastq.gz	SRR4305519_WGS_of_infant_gut_metagenome_Finnish_subject_E012124_at_age_569_days_1.fastq.gz	1459562	677743	2.0682	10	5	35.3273
SRR4305319	Finnish subject E012124 at age 665 days	Finnish	E012124	665	Illumina HiSeq 2500	10910	1475733600000	ftp://ftp-trace.ncbi.nlm.nih.gov/sra/sra-instant/reads/ByRun/sra/SRR/SRR430/SRR4305319/SRR4305319.sra	SRR4305319.sra	SRR4305319_WGS_of_infant_gut_metagenome_Finnish_subject_E012124_at_age_665_days.sra	ftp://ftp.sra.ebi.ac.uk/vol1/fastq/SRR430/009/SRR4305319/SRR4305319_1.fastq.gz	era-fasp@fasp.sra.ebi.ac.uk:vol1/fastq/SRR430/009/SRR4305319/SRR4305319_1.fastq.gz	SRR4305319_1.fastq.gz	SRR4305319_WGS_of_infant_gut_metagenome_Finnish_subject_E012124_at_age_665_days_1.fastq.gz	997264	643443	0.113221	8	5	0
SRR4305520	Finnish subject E012124 at age 858 days	Finnish	E012124	858	Illumina HiSeq 2500	16063	1475733600000	ftp://ftp-trace.ncbi.nlm.nih.gov/sra/sra-instant/reads/ByRun/sra/SRR/SRR430/SRR4305520/SRR4305520.sra	SRR4305520.sra	SRR4305520_WGS_of_infant_gut_metagenome_Finnish_subject_E012124_at_age_858_days.sra	ftp://ftp.sra.ebi.ac.uk/vol1/fastq/SRR430/000/SRR4305520/SRR4305520_1.fastq.gz	era-fasp@fasp.sra.ebi.ac.uk:vol1/fastq/SRR430/000/SRR4305520/SRR4305520_1.fastq.gz	SRR4305520_1.fastq.gz	SRR4305520_WGS_of_infant_gut_metagenome_Finnish_subject_E012124_at_age_858_days_1.fastq.gz	4205365	2281087	0.022614	5	6	0
SRR4305521	Finnish subject E012124 at age 1084 days	Finnish	E012124	1084	Illumina HiSeq 2500	11293	1475733600000	ftp://ftp-trace.ncbi.nlm.nih.gov/sra/sra-instant/reads/ByRun/sra/SRR/SRR430/SRR4305521/SRR4305521.sra	SRR4305521.sra	SRR4305521_WGS_of_infant_gut_metagenome_Finnish_subject_E012124_at_age_1084_days.sra	ftp://ftp.sra.ebi.ac.uk/vol1/fastq/SRR430/001/SRR4305521/SRR4305521_1.fastq.gz	era-fasp@fasp.sra.ebi.ac.uk:vol1/fastq/SRR430/001/SRR4305521/SRR4305521_1.fastq.gz	SRR4305521_1.fastq.gz	SRR4305521_WGS_of_infant_gut_metagenome_Finnish_subject_E012124_at_age_1084_days_1.fastq.gz	1177854	558245	0.174925	11	5	0
SRR4408181	Finnish subject E017049 at age 55 days	Finnish	E017049	55	Illumina HiSeq 2500	17544	1476511200000	ftp://ftp-trace.ncbi.nlm.nih.gov/sra/sra-instant/reads/ByRun/sra/SRR/SRR440/SRR4408181/SRR4408181.sra	SRR4408181.sra	SRR4408181_WGS_of_infant_gut_metagenome_Finnish_subject_E017049_at_age_55_days.sra	ftp://ftp.sra.ebi.ac.uk/vol1/fastq/SRR440/001/SRR4408181/SRR4408181_1.fastq.gz	era-fasp@fasp.sra.ebi.ac.uk:vol1/fastq/SRR440/001/SRR4408181/SRR4408181_1.fastq.gz	SRR4408181_1.fastq.gz	SRR4408181_WGS_of_infant_gut_metagenome_Finnish_subject_E017049_at_age_55_days_1.fastq.gz	3590049	2121907	0.816643	11	5	12.8893
SRR4408022	Finnish subject E017049 at age 117 days	Finnish	E017049	117	Illumina HiSeq 2500	14896	1476511200000	ftp://ftp-trace.ncbi.nlm.nih.gov/sra/sra-instant/reads/ByRun/sra/SRR/SRR440/SRR4408022/SRR4408022.sra	SRR4408022.sra	SRR4408022_WGS_of_infant_gut_metagenome_Finnish_subject_E017049_at_age_117_days.sra	ftp://ftp.sra.ebi.ac.uk/vol1/fastq/SRR440/002/SRR4408022/SRR4408022_1.fastq.gz	era-fasp@fasp.sra.ebi.ac.uk:vol1/fastq/SRR440/002/SRR4408022/SRR4408022_1.fastq.gz	SRR4408022_1.fastq.gz	SRR4408022_WGS_of_infant_gut_metagenome_Finnish_subject_E017049_at_age_117_days_1.fastq.gz	3372034	2358077	3.771	11	6	56.389
SRR4408135	Finnish subject E017049 at age 208 days	Finnish	E017049	208	Illumina HiSeq 2500	32905	1476511200000	ftp://ftp-trace.ncbi.nlm.nih.gov/sra/sra-instant/reads/ByRun/sra/SRR/SRR440/SRR4408135/SRR4408135.sra	SRR4408135.sra	SRR4408135_WGS_of_infant_gut_metagenome_Finnish_subject_E017049_at_age_208_days.sra	ftp://ftp.sra.ebi.ac.uk/vol1/fastq/SRR440/005/SRR4408135/SRR4408135_1.fastq.gz	era-fasp@fasp.sra.ebi.ac.uk:vol1/fastq/SRR440/005/SRR4408135/SRR4408135_1.fastq.gz	SRR4408135_1.fastq.gz	SRR4408135_WGS_of_infant_gut_metagenome_Finnish_subject_E017049_at_age_208_days_1.fastq.gz	2479061	1044526	0.274609	11	6	0
SRR4305112	Finnish subject E017049 at age 390 days	Finnish	E017049	390	Illumina HiSeq 2500	10946	1475733600000	ftp://ftp-trace.ncbi.nlm.nih.gov/sra/sra-instant/reads/ByRun/sra/SRR/SRR430/SRR4305112/SRR4305112.sra	SRR4305112.sra	SRR4305112_WGS_of_infant_gut_metagenome_Finnish_subject_E017049_at_age_390_days.sra	ftp://ftp.sra.ebi.ac.uk/vol1/fastq/SRR430/002/SRR4305112/SRR4305112_1.fastq.gz	era-fasp@fasp.sra.ebi.ac.uk:vol1/fastq/SRR430/002/SRR4305112/SRR4305112_1.fastq.gz	SRR4305112_1.fastq.gz	SRR4305112_WGS_of_infant_gut_metagenome_Finnish_subject_E017049_at_age_390_days_1.fastq.gz	1177273	845943	0.0575647	6	6	0
SRR4305111	Finnish subject E017049 at age 481 days	Finnish	E017049	481	Illumina HiSeq 2500	10344	1475733600000	ftp://ftp-trace.ncbi.nlm.nih.gov/sra/sra-instant/reads/ByRun/sra/SRR/SRR430/SRR4305111/SRR4305111.sra	SRR4305111.sra	SRR4305111_WGS_of_infant_gut_metagenome_Finnish_subject_E017049_at_age_481_days.sra	ftp://ftp.sra.ebi.ac.uk/vol1/fastq/SRR430/001/SRR4305111/SRR4305111_1.fastq.gz	era-fasp@fasp.sra.ebi.ac.uk:vol1/fastq/SRR430/001/SRR4305111/SRR4305111_1.fastq.gz	SRR4305111_1.fastq.gz	SRR4305111_WGS_of_infant_gut_metagenome_Finnish_subject_E017049_at_age_481_days_1.fastq.gz	1088049	690168	0.0523822	3	6	0
SRR4305135	Finnish subject E017049 at age 580 days	Finnish	E017049	580	Illumina HiSeq 2500	12692	1475733600000	ftp://ftp-trace.ncbi.nlm.nih.gov/sra/sra-instant/reads/ByRun/sra/SRR/SRR430/SRR4305135/SRR4305135.sra	SRR4305135.sra	SRR4305135_WGS_of_infant_gut_metagenome_Finnish_subject_E017049_at_age_580_days.sra	ftp://ftp.sra.ebi.ac.uk/vol1/fastq/SRR430/005/SRR4305135/SRR4305135_1.fastq.gz	era-fasp@fasp.sra.ebi.ac.uk:vol1/fastq/SRR430/005/SRR4305135/SRR4305135_1.fastq.gz	SRR4305135_1.fastq.gz	SRR4305135_WGS_of_infant_gut_metagenome_Finnish_subject_E017049_at_age_580_days_1.fastq.gz	1643220	988420	0.0572559	7	6	0
SRR4305134	Finnish subject E017049 at age 665 days	Finnish	E017049	665	Illumina HiSeq 2500	5823	1475733600000	ftp://ftp-trace.ncbi.nlm.nih.gov/sra/sra-instant/reads/ByRun/sra/SRR/SRR430/SRR4305134/SRR4305134.sra	SRR4305134.sra	SRR4305134_WGS_of_infant_gut_metagenome_Finnish_subject_E017049_at_age_665_days.sra	ftp://ftp.sra.ebi.ac.uk/vol1/fastq/SRR430/004/SRR4305134/SRR4305134_1.fastq.gz	era-fasp@fasp.sra.ebi.ac.uk:vol1/fastq/SRR430/004/SRR4305134/SRR4305134_1.fastq.gz	SRR4305134_1.fastq.gz	SRR4305134_WGS_of_infant_gut_metagenome_Finnish_subject_E017049_at_age_665_days_1.fastq.gz	679469	429522	0.0714131	5	5	0
SRR4305419	Finnish subject E017049 at age 846 days	Finnish	E017049	846	Illumina HiSeq 2500	22231	1475733600000	ftp://ftp-trace.ncbi.nlm.nih.gov/sra/sra-instant/reads/ByRun/sra/SRR/SRR430/SRR4305419/SRR4305419.sra	SRR4305419.sra	SRR4305419_WGS_of_infant_gut_metagenome_Finnish_subject_E017049_at_age_846_days.sra	ftp://ftp.sra.ebi.ac.uk/vol1/fastq/SRR430/009/SRR4305419/SRR4305419_1.fastq.gz	era-fasp@fasp.sra.ebi.ac.uk:vol1/fastq/SRR430/009/SRR4305419/SRR4305419_1.fastq.gz	SRR4305419_1.fastq.gz	SRR4305419_WGS_of_infant_gut_metagenome_Finnish_subject_E017049_at_age_846_days_1.fastq.gz	3637503	2403291	0.249307	10	6	0
SRR4305145	Finnish subject E017049 at age 1077 days	Finnish	E017049	1077	Illumina HiSeq 2500	14519	1475733600000	ftp://ftp-trace.ncbi.nlm.nih.gov/sra/sra-instant/reads/ByRun/sra/SRR/SRR430/SRR4305145/SRR4305145.sra	SRR4305145.sra	SRR4305145_WGS_of_infant_gut_metagenome_Finnish_subject_E017049_at_age_1077_days.sra	ftp://ftp.sra.ebi.ac.uk/vol1/fastq/SRR430/005/SRR4305145/SRR4305145_1.fastq.gz	era-fasp@fasp.sra.ebi.ac.uk:vol1/fastq/SRR430/005/SRR4305145/SRR4305145_1.fastq.gz	SRR4305145_1.fastq.gz	SRR4305145_WGS_of_infant_gut_metagenome_Finnish_subject_E017049_at_age_1077_days_1.fastq.gz	1321512	715181	0.0878833	4	5	0
SRR4408210	Finnish subject E018574 at age 78 days	Finnish	E018574	78	Illumina HiSeq 2500	5064	1476511200000	ftp://ftp-trace.ncbi.nlm.nih.gov/sra/sra-instant/reads/ByRun/sra/SRR/SRR440/SRR4408210/SRR4408210.sra	SRR4408210.sra	SRR4408210_WGS_of_infant_gut_metagenome_Finnish_subject_E018574_at_age_78_days.sra	ftp://ftp.sra.ebi.ac.uk/vol1/fastq/SRR440/000/SRR4408210/SRR4408210_1.fastq.gz	era-fasp@fasp.sra.ebi.ac.uk:vol1/fastq/SRR440/000/SRR4408210/SRR4408210_1.fastq.gz	SRR4408210_1.fastq.gz	SRR4408210_WGS_of_infant_gut_metagenome_Finnish_subject_E018574_at_age_78_days_1.fastq.gz	1173758	875097	0.497486	10	5	4.5571
SRR4408146	Finnish subject E018574 at age 118 days	Finnish	E018574	118	Illumina HiSeq 2500	6517	1476511200000	ftp://ftp-trace.ncbi.nlm.nih.gov/sra/sra-instant/reads/ByRun/sra/SRR/SRR440/SRR4408146/SRR4408146.sra	SRR4408146.sra	SRR4408146_WGS_of_infant_gut_metagenome_Finnish_subject_E018574_at_age_118_days.sra	ftp://ftp.sra.ebi.ac.uk/vol1/fastq/SRR440/006/SRR4408146/SRR4408146_1.fastq.gz	era-fasp@fasp.sra.ebi.ac.uk:vol1/fastq/SRR440/006/SRR4408146/SRR4408146_1.fastq.gz	SRR4408146_1.fastq.gz	SRR4408146_WGS_of_infant_gut_metagenome_Finnish_subject_E018574_at_age_118_days_1.fastq.gz	1645180	1216580	0.669221	11	5	9.12015
SRR4305116	Finnish subject E018574 at age 403 days	Finnish	E018574	403	Illumina HiSeq 2500	8377	1475733600000	ftp://ftp-trace.ncbi.nlm.nih.gov/sra/sra-instant/reads/ByRun/sra/SRR/SRR430/SRR4305116/SRR4305116.sra	SRR4305116.sra	SRR4305116_WGS_of_infant_gut_metagenome_Finnish_subject_E018574_at_age_403_days.sra	ftp://ftp.sra.ebi.ac.uk/vol1/fastq/SRR430/006/SRR4305116/SRR4305116_1.fastq.gz	era-fasp@fasp.sra.ebi.ac.uk:vol1/fastq/SRR430/006/SRR4305116/SRR4305116_1.fastq.gz	SRR4305116_1.fastq.gz	SRR4305116_WGS_of_infant_gut_metagenome_Finnish_subject_E018574_at_age_403_days_1.fastq.gz	760058	458877	0.343715	6	5	0.39031
SRR4305453	Finnish subject E018574 at age 487 days	Finnish	E018574	487	Illumina HiSeq 2500	41513	1475733600000	ftp://ftp-trace.ncbi.nlm.nih.gov/sra/sra-instant/reads/ByRun/sra/SRR/SRR430/SRR4305453/SRR4305453.sra	SRR4305453.sra	SRR4305453_WGS_of_infant_gut_metagenome_Finnish_subject_E018574_at_age_487_days.sra	ftp://ftp.sra.ebi.ac.uk/vol1/fastq/SRR430/003/SRR4305453/SRR4305453_1.fastq.gz	era-fasp@fasp.sra.ebi.ac.uk:vol1/fastq/SRR430/003/SRR4305453/SRR4305453_1.fastq.gz	SRR4305453_1.fastq.gz	SRR4305453_WGS_of_infant_gut_metagenome_Finnish_subject_E018574_at_age_487_days_1.fastq.gz	4822816	3258662	0.0776065	7	5	0
SRR4305160	Finnish subject E018574 at age 588 days	Finnish	E018574	588	Illumina HiSeq 2500	9937	1475733600000	ftp://ftp-trace.ncbi.nlm.nih.gov/sra/sra-instant/reads/ByRun/sra/SRR/SRR430/SRR4305160/SRR4305160.sra	SRR4305160.sra	SRR4305160_WGS_of_infant_gut_metagenome_Finnish_subject_E018574_at_age_588_days.sra	ftp://ftp.sra.ebi.ac.uk/vol1/fastq/SRR430/000/SRR4305160/SRR4305160_1.fastq.gz	era-fasp@fasp.sra.ebi.ac.uk:vol1/fastq/SRR430/000/SRR4305160/SRR4305160_1.fastq.gz	SRR4305160_1.fastq.gz	SRR4305160_WGS_of_infant_gut_metagenome_Finnish_subject_E018574_at_age_588_days_1.fastq.gz	1005272	651144	0.181764	5	5	0
SRR4305161	Finnish subject E018574 at age 680 days	Finnish	E018574	680	Illumina HiSeq 2500	69806	1475733600000	ftp://ftp-trace.ncbi.nlm.nih.gov/sra/sra-instant/reads/ByRun/sra/SRR/SRR430/SRR4305161/SRR4305161.sra	SRR4305161.sra	SRR4305161_WGS_of_infant_gut_metagenome_Finnish_subject_E018574_at_age_680_days.sra	ftp://ftp.sra.ebi.ac.uk/vol1/fastq/SRR430/001/SRR4305161/SRR4305161.fastq.gz	era-fasp@fasp.sra.ebi.ac.uk:vol1/fastq/SRR430/001/SRR4305161/SRR4305161.fastq.gz	SRR4305161.fastq.gz	SRR4305161_WGS_of_infant_gut_metagenome_Finnish_subject_E018574_at_age_680_days.fastq.gz	5851656	3598077	0.102603	9	6	0
SRR4305427	Finnish subject E018574 at age 864 days	Finnish	E018574	864	Illumina HiSeq 2500	5667	1475733600000	ftp://ftp-trace.ncbi.nlm.nih.gov/sra/sra-instant/reads/ByRun/sra/SRR/SRR430/SRR4305427/SRR4305427.sra	SRR4305427.sra	SRR4305427_WGS_of_infant_gut_metagenome_Finnish_subject_E018574_at_age_864_days.sra	ftp://ftp.sra.ebi.ac.uk/vol1/fastq/SRR430/007/SRR4305427/SRR4305427_1.fastq.gz	era-fasp@fasp.sra.ebi.ac.uk:vol1/fastq/SRR430/007/SRR4305427/SRR4305427_1.fastq.gz	SRR4305427_1.fastq.gz	SRR4305427_WGS_of_infant_gut_metagenome_Finnish_subject_E018574_at_age_864_days_1.fastq.gz	933439	629741	0.12876	9	5	0
SRR4305354	Finnish subject E018574 at age 1076 days	Finnish	E018574	1076	Illumina HiSeq 2500	17549	1475733600000	ftp://ftp-trace.ncbi.nlm.nih.gov/sra/sra-instant/reads/ByRun/sra/SRR/SRR430/SRR4305354/SRR4305354.sra	SRR4305354.sra	SRR4305354_WGS_of_infant_gut_metagenome_Finnish_subject_E018574_at_age_1076_days.sra	ftp://ftp.sra.ebi.ac.uk/vol1/fastq/SRR430/004/SRR4305354/SRR4305354_1.fastq.gz	era-fasp@fasp.sra.ebi.ac.uk:vol1/fastq/SRR430/004/SRR4305354/SRR4305354_1.fastq.gz	SRR4305354_1.fastq.gz	SRR4305354_WGS_of_infant_gut_metagenome_Finnish_subject_E018574_at_age_1076_days_1.fastq.gz	1836509	1194354	0.103685	5	5	0
SRR4305206	Finnish subject E022960 at age 43 days	Finnish	E022960	43	Illumina HiSeq 2500	4254	1475733600000	ftp://ftp-trace.ncbi.nlm.nih.gov/sra/sra-instant/reads/ByRun/sra/SRR/SRR430/SRR4305206/SRR4305206.sra	SRR4305206.sra	SRR4305206_WGS_of_infant_gut_metagenome_Finnish_subject_E022960_at_age_43_days.sra	ftp://ftp.sra.ebi.ac.uk/vol1/fastq/SRR430/006/SRR4305206/SRR4305206_1.fastq.gz	era-fasp@fasp.sra.ebi.ac.uk:vol1/fastq/SRR430/006/SRR4305206/SRR4305206_1.fastq.gz	SRR4305206_1.fastq.gz	SRR4305206_WGS_of_infant_gut_metagenome_Finnish_subject_E022960_at_age_43_days_1.fastq.gz	1090094	777242	1.76475	11	5	31.1743
SRR4305373	Finnish subject E022960 at age 124 days	Finnish	E022960	124	Illumina HiSeq 2500	7046	1475733600000	ftp://ftp-trace.ncbi.nlm.nih.gov/sra/sra-instant/reads/ByRun/sra/SRR/SRR430/SRR4305373/SRR4305373.sra	SRR4305373.sra	SRR4305373_WGS_of_infant_gut_metagenome_Finnish_subject_E022960_at_age_124_days.sra	ftp://ftp.sra.ebi.ac.uk/vol1/fastq/SRR430/003/SRR4305373/SRR4305373_1.fastq.gz	era-fasp@fasp.sra.ebi.ac.uk:vol1/fastq/SRR430/003/SRR4305373/SRR4305373_1.fastq.gz	SRR4305373_1.fastq.gz	SRR4305373_WGS_of_infant_gut_metagenome_Finnish_subject_E022960_at_age_124_days_1.fastq.gz	1396022	1025168	0.124503	9	5	0
SRR4305274	Finnish subject E022960 at age 209 days	Finnish	E022960	209	Illumina HiSeq 2500	11548	1475733600000	ftp://ftp-trace.ncbi.nlm.nih.gov/sra/sra-instant/reads/ByRun/sra/SRR/SRR430/SRR4305274/SRR4305274.sra	SRR4305274.sra	SRR4305274_WGS_of_infant_gut_metagenome_Finnish_subject_E022960_at_age_209_days.sra	ftp://ftp.sra.ebi.ac.uk/vol1/fastq/SRR430/004/SRR4305274/SRR4305274_1.fastq.gz	era-fasp@fasp.sra.ebi.ac.uk:vol1/fastq/SRR430/004/SRR4305274/SRR4305274_1.fastq.gz	SRR4305274_1.fastq.gz	SRR4305274_WGS_of_infant_gut_metagenome_Finnish_subject_E022960_at_age_209_days_1.fastq.gz	1131613	777452	0.037928	3	4	0
SRR4305273	Finnish subject E022960 at age 310 days	Finnish	E022960	310	Illumina HiSeq 2500	9829	1475733600000	ftp://ftp-trace.ncbi.nlm.nih.gov/sra/sra-instant/reads/ByRun/sra/SRR/SRR430/SRR4305273/SRR4305273.sra	SRR4305273.sra	SRR4305273_WGS_of_infant_gut_metagenome_Finnish_subject_E022960_at_age_310_days.sra	ftp://ftp.sra.ebi.ac.uk/vol1/fastq/SRR430/003/SRR4305273/SRR4305273_1.fastq.gz	era-fasp@fasp.sra.ebi.ac.uk:vol1/fastq/SRR430/003/SRR4305273/SRR4305273_1.fastq.gz	SRR4305273_1.fastq.gz	SRR4305273_WGS_of_infant_gut_metagenome_Finnish_subject_E022960_at_age_310_days_1.fastq.gz	1031704	635803	0.0374837	3	5	0
SRR4408058	Finnish subject E022960 at age 401 days	Finnish	E022960	401	Illumina HiSeq 2500	16916	1476511200000	ftp://ftp-trace.ncbi.nlm.nih.gov/sra/sra-instant/reads/ByRun/sra/SRR/SRR440/SRR4408058/SRR4408058.sra	SRR4408058.sra	SRR4408058_WGS_of_infant_gut_metagenome_Finnish_subject_E022960_at_age_401_days.sra	ftp://ftp.sra.ebi.ac.uk/vol1/fastq/SRR440/008/SRR4408058/SRR4408058_1.fastq.gz	era-fasp@fasp.sra.ebi.ac.uk:vol1/fastq/SRR440/008/SRR4408058/SRR4408058_1.fastq.gz	SRR4408058_1.fastq.gz	SRR4408058_WGS_of_infant_gut_metagenome_Finnish_subject_E022960_at_age_401_days_1.fastq.gz	1048340	585009	0.0996141	5	5	0
SRR4305474	Finnish subject E022960 at age 488 days	Finnish	E022960	488	Illumina HiSeq 2500	33893	1475733600000	ftp://ftp-trace.ncbi.nlm.nih.gov/sra/sra-instant/reads/ByRun/sra/SRR/SRR430/SRR4305474/SRR4305474.sra	SRR4305474.sra	SRR4305474_WGS_of_infant_gut_metagenome_Finnish_subject_E022960_at_age_488_days.sra	ftp://ftp.sra.ebi.ac.uk/vol1/fastq/SRR430/004/SRR4305474/SRR4305474_1.fastq.gz	era-fasp@fasp.sra.ebi.ac.uk:vol1/fastq/SRR430/004/SRR4305474/SRR4305474_1.fastq.gz	SRR4305474_1.fastq.gz	SRR4305474_WGS_of_infant_gut_metagenome_Finnish_subject_E022960_at_age_488_days_1.fastq.gz	3965923	2771702	0.0815672	6	5	0
SRR4408219	Finnish subject E022960 at age 578 days	Finnish	E022960	578	Illumina HiSeq 2500	31144	1476511200000	ftp://ftp-trace.ncbi.nlm.nih.gov/sra/sra-instant/reads/ByRun/sra/SRR/SRR440/SRR4408219/SRR4408219.sra	SRR4408219.sra	SRR4408219_WGS_of_infant_gut_metagenome_Finnish_subject_E022960_at_age_578_days.sra	ftp://ftp.sra.ebi.ac.uk/vol1/fastq/SRR440/009/SRR4408219/SRR4408219_1.fastq.gz	era-fasp@fasp.sra.ebi.ac.uk:vol1/fastq/SRR440/009/SRR4408219/SRR4408219_1.fastq.gz	SRR4408219_1.fastq.gz	SRR4408219_WGS_of_infant_gut_metagenome_Finnish_subject_E022960_at_age_578_days_1.fastq.gz	3331174	2058612	0.168606	11	6	0
SRR4305448	Finnish subject E022960 at age 848 days	Finnish	E022960	848	Illumina HiSeq 2500	28322	1475733600000	ftp://ftp-trace.ncbi.nlm.nih.gov/sra/sra-instant/reads/ByRun/sra/SRR/SRR430/SRR4305448/SRR4305448.sra	SRR4305448.sra	SRR4305448_WGS_of_infant_gut_metagenome_Finnish_subject_E022960_at_age_848_days.sra	ftp://ftp.sra.ebi.ac.uk/vol1/fastq/SRR430/008/SRR4305448/SRR4305448_1.fastq.gz	era-fasp@fasp.sra.ebi.ac.uk:vol1/fastq/SRR430/008/SRR4305448/SRR4305448_1.fastq.gz	SRR4305448_1.fastq.gz	SRR4305448_WGS_of_infant_gut_metagenome_Finnish_subject_E022960_at_age_848_days_1.fastq.gz	3006988	1532694	0.138671	9	6	0
SRR4305455	Finnish subject E022960 at age 1101 days	Finnish	E022960	1101	Illumina HiSeq 2500	30797	1475733600000	ftp://ftp-trace.ncbi.nlm.nih.gov/sra/sra-instant/reads/ByRun/sra/SRR/SRR430/SRR4305455/SRR4305455.sra	SRR4305455.sra	SRR4305455_WGS_of_infant_gut_metagenome_Finnish_subject_E022960_at_age_1101_days.sra	ftp://ftp.sra.ebi.ac.uk/vol1/fastq/SRR430/005/SRR4305455/SRR4305455_1.fastq.gz	era-fasp@fasp.sra.ebi.ac.uk:vol1/fastq/SRR430/005/SRR4305455/SRR4305455_1.fastq.gz	SRR4305455_1.fastq.gz	SRR4305455_WGS_of_infant_gut_metagenome_Finnish_subject_E022960_at_age_1101_days_1.fastq.gz	3344736	2285476	0.131757	8	5	0
SRR4408052	Finnish subject E030828 at age 45 days	Finnish	E030828	45	Illumina HiSeq 2500	36257	1476511200000	ftp://ftp-trace.ncbi.nlm.nih.gov/sra/sra-instant/reads/ByRun/sra/SRR/SRR440/SRR4408052/SRR4408052.sra	SRR4408052.sra	SRR4408052_WGS_of_infant_gut_metagenome_Finnish_subject_E030828_at_age_45_days.sra	ftp://ftp.sra.ebi.ac.uk/vol1/fastq/SRR440/002/SRR4408052/SRR4408052_1.fastq.gz	era-fasp@fasp.sra.ebi.ac.uk:vol1/fastq/SRR440/002/SRR4408052/SRR4408052_1.fastq.gz	SRR4408052_1.fastq.gz	SRR4408052_WGS_of_infant_gut_metagenome_Finnish_subject_E030828_at_age_45_days_1.fastq.gz	5169924	3788984	0.489329	10	5	4.33729
SRR4305053	Finnish subject E030828 at age 212 days	Finnish	E030828	212	Illumina HiSeq 2500	11686	1475733600000	ftp://ftp-trace.ncbi.nlm.nih.gov/sra/sra-instant/reads/ByRun/sra/SRR/SRR430/SRR4305053/SRR4305053.sra	SRR4305053.sra	SRR4305053_WGS_of_infant_gut_metagenome_Finnish_subject_E030828_at_age_212_days.sra	ftp://ftp.sra.ebi.ac.uk/vol1/fastq/SRR430/003/SRR4305053/SRR4305053_1.fastq.gz	era-fasp@fasp.sra.ebi.ac.uk:vol1/fastq/SRR430/003/SRR4305053/SRR4305053_1.fastq.gz	SRR4305053_1.fastq.gz	SRR4305053_WGS_of_infant_gut_metagenome_Finnish_subject_E030828_at_age_212_days_1.fastq.gz	1345356	944276	5.20675	10	5	60.919
SRR4305052	Finnish subject E030828 at age 304 days	Finnish	E030828	304	Illumina HiSeq 2500	15838	1475733600000	ftp://ftp-trace.ncbi.nlm.nih.gov/sra/sra-instant/reads/ByRun/sra/SRR/SRR430/SRR4305052/SRR4305052.sra	SRR4305052.sra	SRR4305052_WGS_of_infant_gut_metagenome_Finnish_subject_E030828_at_age_304_days.sra	ftp://ftp.sra.ebi.ac.uk/vol1/fastq/SRR430/002/SRR4305052/SRR4305052_1.fastq.gz	era-fasp@fasp.sra.ebi.ac.uk:vol1/fastq/SRR430/002/SRR4305052/SRR4305052_1.fastq.gz	SRR4305052_1.fastq.gz	SRR4305052_WGS_of_infant_gut_metagenome_Finnish_subject_E030828_at_age_304_days_1.fastq.gz	2046175	1391780	0.129157	6	5	0
SRR4408027	Finnish subject E030828 at age 396 days	Finnish	E030828	396	Illumina HiSeq 2500	19989	1476511200000	ftp://ftp-trace.ncbi.nlm.nih.gov/sra/sra-instant/reads/ByRun/sra/SRR/SRR440/SRR4408027/SRR4408027.sra	SRR4408027.sra	SRR4408027_WGS_of_infant_gut_metagenome_Finnish_subject_E030828_at_age_396_days.sra	ftp://ftp.sra.ebi.ac.uk/vol1/fastq/SRR440/007/SRR4408027/SRR4408027_1.fastq.gz	era-fasp@fasp.sra.ebi.ac.uk:vol1/fastq/SRR440/007/SRR4408027/SRR4408027_1.fastq.gz	SRR4408027_1.fastq.gz	SRR4408027_WGS_of_infant_gut_metagenome_Finnish_subject_E030828_at_age_396_days_1.fastq.gz	3598022	2605436	0.090302	10	5	0
SRR4305186	Finnish subject E030828 at age 577 days	Finnish	E030828	577	Illumina HiSeq 2500	37956	1475733600000	ftp://ftp-trace.ncbi.nlm.nih.gov/sra/sra-instant/reads/ByRun/sra/SRR/SRR430/SRR4305186/SRR4305186.sra	SRR4305186.sra	SRR4305186_WGS_of_infant_gut_metagenome_Finnish_subject_E030828_at_age_577_days.sra	ftp://ftp.sra.ebi.ac.uk/vol1/fastq/SRR430/006/SRR4305186/SRR4305186_1.fastq.gz	era-fasp@fasp.sra.ebi.ac.uk:vol1/fastq/SRR430/006/SRR4305186/SRR4305186_1.fastq.gz	SRR4305186_1.fastq.gz	SRR4305186_WGS_of_infant_gut_metagenome_Finnish_subject_E030828_at_age_577_days_1.fastq.gz	1170355	783046	0.172859	7	5	0
SRR4408010	Finnish subject E030828 at age 669 days	Finnish	E030828	669	Illumina HiSeq 2500	23701	1476511200000	ftp://ftp-trace.ncbi.nlm.nih.gov/sra/sra-instant/reads/ByRun/sra/SRR/SRR440/SRR4408010/SRR4408010.sra	SRR4408010.sra	SRR4408010_WGS_of_infant_gut_metagenome_Finnish_subject_E030828_at_age_669_days.sra	ftp://ftp.sra.ebi.ac.uk/vol1/fastq/SRR440/000/SRR4408010/SRR4408010_1.fastq.gz	era-fasp@fasp.sra.ebi.ac.uk:vol1/fastq/SRR440/000/SRR4408010/SRR4408010_1.fastq.gz	SRR4408010_1.fastq.gz	SRR4408010_WGS_of_infant_gut_metagenome_Finnish_subject_E030828_at_age_669_days_1.fastq.gz	2876374	1922962	0.037238	5	7	0
SRR4305432	Finnish subject E030828 at age 851 days	Finnish	E030828	851	Illumina HiSeq 2500	31704	1475733600000	ftp://ftp-trace.ncbi.nlm.nih.gov/sra/sra-instant/reads/ByRun/sra/SRR/SRR430/SRR4305432/SRR4305432.sra	SRR4305432.sra	SRR4305432_WGS_of_infant_gut_metagenome_Finnish_subject_E030828_at_age_851_days.sra	ftp://ftp.sra.ebi.ac.uk/vol1/fastq/SRR430/002/SRR4305432/SRR4305432_1.fastq.gz	era-fasp@fasp.sra.ebi.ac.uk:vol1/fastq/SRR430/002/SRR4305432/SRR4305432_1.fastq.gz	SRR4305432_1.fastq.gz	SRR4305432_WGS_of_infant_gut_metagenome_Finnish_subject_E030828_at_age_851_days_1.fastq.gz	3668194	1441556	0.157531	10	5	0
SRR4305272	Russian subject P004113 at age 91 days	Russian	P004113	91	Illumina HiSeq 2500	40033	1475733600000	ftp://ftp-trace.ncbi.nlm.nih.gov/sra/sra-instant/reads/ByRun/sra/SRR/SRR430/SRR4305272/SRR4305272.sra	SRR4305272.sra	SRR4305272_WGS_of_infant_gut_metagenome_Russian_subject_P004113_at_age_91_days.sra	ftp://ftp.sra.ebi.ac.uk/vol1/fastq/SRR430/002/SRR4305272/SRR4305272_1.fastq.gz	era-fasp@fasp.sra.ebi.ac.uk:vol1/fastq/SRR430/002/SRR4305272/SRR4305272_1.fastq.gz	SRR4305272_1.fastq.gz	SRR4305272_WGS_of_infant_gut_metagenome_Russian_subject_P004113_at_age_91_days_1.fastq.gz	3348883	2013861	1.12812	8	5	20.1141
SRR4305384	Russian subject P004113 at age 276 days	Russian	P004113	276	Illumina HiSeq 2500	21212	1475733600000	ftp://ftp-trace.ncbi.nlm.nih.gov/sra/sra-instant/reads/ByRun/sra/SRR/SRR430/SRR4305384/SRR4305384.sra	SRR4305384.sra	SRR4305384_WGS_of_infant_gut_metagenome_Russian_subject_P004113_at_age_276_days.sra	ftp://ftp.sra.ebi.ac.uk/vol1/fastq/SRR430/004/SRR4305384/SRR4305384_1.fastq.gz	era-fasp@fasp.sra.ebi.ac.uk:vol1/fastq/SRR430/004/SRR4305384/SRR4305384_1.fastq.gz	SRR4305384_1.fastq.gz	SRR4305384_WGS_of_infant_gut_metagenome_Russian_subject_P004113_at_age_276_days_1.fastq.gz	3007628	1483653	1.64387	11	5	29.3778
SRR4305385	Russian subject P004113 at age 316 days	Russian	P004113	316	Illumina HiSeq 2500	16230	1475733600000	ftp://ftp-trace.ncbi.nlm.nih.gov/sra/sra-instant/reads/ByRun/sra/SRR/SRR430/SRR4305385/SRR4305385.sra	SRR4305385.sra	SRR4305385_WGS_of_infant_gut_metagenome_Russian_subject_P004113_at_age_316_days.sra	ftp://ftp.sra.ebi.ac.uk/vol1/fastq/SRR430/005/SRR4305385/SRR4305385_1.fastq.gz	era-fasp@fasp.sra.ebi.ac.uk:vol1/fastq/SRR430/005/SRR4305385/SRR4305385_1.fastq.gz	SRR4305385_1.fastq.gz	SRR4305385_WGS_of_infant_gut_metagenome_Russian_subject_P004113_at_age_316_days_1.fastq.gz	2166395	1539347	1.06267	6	4	18.6987
SRR4305386	Russian subject P004113 at age 348 days	Russian	P004113	348	Illumina HiSeq 2500	25103	1475733600000	ftp://ftp-trace.ncbi.nlm.nih.gov/sra/sra-instant/reads/ByRun/sra/SRR/SRR430/SRR4305386/SRR4305386.sra	SRR4305386.sra	SRR4305386_WGS_of_infant_gut_metagenome_Russian_subject_P004113_at_age_348_days.sra	ftp://ftp.sra.ebi.ac.uk/vol1/fastq/SRR430/006/SRR4305386/SRR4305386_1.fastq.gz	era-fasp@fasp.sra.ebi.ac.uk:vol1/fastq/SRR430/006/SRR4305386/SRR4305386_1.fastq.gz	SRR4305386_1.fastq.gz	SRR4305386_WGS_of_infant_gut_metagenome_Russian_subject_P004113_at_age_348_days_1.fastq.gz	3661780	2702454	0.94379	10	7	15.98
SRR4305080	Russian subject P004113 at age 586 days	Russian	P004113	586	Illumina HiSeq 2500	24813	1475733600000	ftp://ftp-trace.ncbi.nlm.nih.gov/sra/sra-instant/reads/ByRun/sra/SRR/SRR430/SRR4305080/SRR4305080.sra	SRR4305080.sra	SRR4305080_WGS_of_infant_gut_metagenome_Russian_subject_P004113_at_age_586_days.sra	ftp://ftp.sra.ebi.ac.uk/vol1/fastq/SRR430/000/SRR4305080/SRR4305080_1.fastq.gz	era-fasp@fasp.sra.ebi.ac.uk:vol1/fastq/SRR430/000/SRR4305080/SRR4305080_1.fastq.gz	SRR4305080_1.fastq.gz	SRR4305080_WGS_of_infant_gut_metagenome_Russian_subject_P004113_at_age_586_days_1.fastq.gz	4090838	2454702	0.0513004	8	6	0
SRR4305081	Russian subject P004113 at age 625 days	Russian	P004113	625	Illumina HiSeq 2500	19800	1475733600000	ftp://ftp-trace.ncbi.nlm.nih.gov/sra/sra-instant/reads/ByRun/sra/SRR/SRR430/SRR4305081/SRR4305081.sra	SRR4305081.sra	SRR4305081_WGS_of_infant_gut_metagenome_Russian_subject_P004113_at_age_625_days.sra	ftp://ftp.sra.ebi.ac.uk/vol1/fastq/SRR430/001/SRR4305081/SRR4305081_1.fastq.gz	era-fasp@fasp.sra.ebi.ac.uk:vol1/fastq/SRR430/001/SRR4305081/SRR4305081_1.fastq.gz	SRR4305081_1.fastq.gz	SRR4305081_WGS_of_infant_gut_metagenome_Russian_subject_P004113_at_age_625_days_1.fastq.gz	2446708	1449123	0.0559923	6	6	0
SRR4408238	Russian subject P004113 at age 697 days	Russian	P004113	697	Illumina HiSeq 2500	19502	1476511200000	ftp://ftp-trace.ncbi.nlm.nih.gov/sra/sra-instant/reads/ByRun/sra/SRR/SRR440/SRR4408238/SRR4408238.sra	SRR4408238.sra	SRR4408238_WGS_of_infant_gut_metagenome_Russian_subject_P004113_at_age_697_days.sra	ftp://ftp.sra.ebi.ac.uk/vol1/fastq/SRR440/008/SRR4408238/SRR4408238_1.fastq.gz	era-fasp@fasp.sra.ebi.ac.uk:vol1/fastq/SRR440/008/SRR4408238/SRR4408238_1.fastq.gz	SRR4408238_1.fastq.gz	SRR4408238_WGS_of_infant_gut_metagenome_Russian_subject_P004113_at_age_697_days_1.fastq.gz	2685174	1726434	0.028239	5	5	0
SRR4305403	Russian subject P005558 at age 92 days	Russian	P005558	92	Illumina HiSeq 2500	16152	1475733600000	ftp://ftp-trace.ncbi.nlm.nih.gov/sra/sra-instant/reads/ByRun/sra/SRR/SRR430/SRR4305403/SRR4305403.sra	SRR4305403.sra	SRR4305403_WGS_of_infant_gut_metagenome_Russian_subject_P005558_at_age_92_days.sra	ftp://ftp.sra.ebi.ac.uk/vol1/fastq/SRR430/003/SRR4305403/SRR4305403_1.fastq.gz	era-fasp@fasp.sra.ebi.ac.uk:vol1/fastq/SRR430/003/SRR4305403/SRR4305403_1.fastq.gz	SRR4305403_1.fastq.gz	SRR4305403_WGS_of_infant_gut_metagenome_Russian_subject_P005558_at_age_92_days_1.fastq.gz	2388022	1764246	4.50787	11	5	60.0319
SRR4305405	Russian subject P005558 at age 158 days	Russian	P005558	158	Illumina HiSeq 2500	69813	1475733600000	ftp://ftp-trace.ncbi.nlm.nih.gov/sra/sra-instant/reads/ByRun/sra/SRR/SRR430/SRR4305405/SRR4305405.sra	SRR4305405.sra	SRR4305405_WGS_of_infant_gut_metagenome_Russian_subject_P005558_at_age_158_days.sra	ftp://ftp.sra.ebi.ac.uk/vol1/fastq/SRR430/005/SRR4305405/SRR4305405_1.fastq.gz	era-fasp@fasp.sra.ebi.ac.uk:vol1/fastq/SRR430/005/SRR4305405/SRR4305405_1.fastq.gz	SRR4305405_1.fastq.gz	SRR4305405_WGS_of_infant_gut_metagenome_Russian_subject_P005558_at_age_158_days_1.fastq.gz	6670586	4680892	1.99635	11	5	34.3768
SRR4305315	Russian subject P005558 at age 227 days	Russian	P005558	227	Illumina HiSeq 2500	9482	1475733600000	ftp://ftp-trace.ncbi.nlm.nih.gov/sra/sra-instant/reads/ByRun/sra/SRR/SRR430/SRR4305315/SRR4305315.sra	SRR4305315.sra	SRR4305315_WGS_of_infant_gut_metagenome_Russian_subject_P005558_at_age_227_days.sra	ftp://ftp.sra.ebi.ac.uk/vol1/fastq/SRR430/005/SRR4305315/SRR4305315_1.fastq.gz	era-fasp@fasp.sra.ebi.ac.uk:vol1/fastq/SRR430/005/SRR4305315/SRR4305315_1.fastq.gz	SRR4305315_1.fastq.gz	SRR4305315_WGS_of_infant_gut_metagenome_Russian_subject_P005558_at_age_227_days_1.fastq.gz	311522	223906	3.3036	10	6	51.4656
SRR4408018	Russian subject P005558 at age 368 days	Russian	P005558	368	Illumina HiSeq 2500	29288	1476511200000	ftp://ftp-trace.ncbi.nlm.nih.gov/sra/sra-instant/reads/ByRun/sra/SRR/SRR440/SRR4408018/SRR4408018.sra	SRR4408018.sra	SRR4408018_WGS_of_infant_gut_metagenome_Russian_subject_P005558_at_age_368_days.sra	ftp://ftp.sra.ebi.ac.uk/vol1/fastq/SRR440/008/SRR4408018/SRR4408018_1.fastq.gz	era-fasp@fasp.sra.ebi.ac.uk:vol1/fastq/SRR440/008/SRR4408018/SRR4408018_1.fastq.gz	SRR4408018_1.fastq.gz	SRR4408018_WGS_of_infant_gut_metagenome_Russian_subject_P005558_at_age_368_days_1.fastq.gz	2825463	2030737	0.713877	11	6	10.2795
SRR4305244	Russian subject P005558 at age 434 days	Russian	P005558	434	Illumina HiSeq 2500	19380	1475733600000	ftp://ftp-trace.ncbi.nlm.nih.gov/sra/sra-instant/reads/ByRun/sra/SRR/SRR430/SRR4305244/SRR4305244.sra	SRR4305244.sra	SRR4305244_WGS_of_infant_gut_metagenome_Russian_subject_P005558_at_age_434_days.sra	ftp://ftp.sra.ebi.ac.uk/vol1/fastq/SRR430/004/SRR4305244/SRR4305244_1.fastq.gz	era-fasp@fasp.sra.ebi.ac.uk:vol1/fastq/SRR430/004/SRR4305244/SRR4305244_1.fastq.gz	SRR4305244_1.fastq.gz	SRR4305244_WGS_of_infant_gut_metagenome_Russian_subject_P005558_at_age_434_days_1.fastq.gz	1870643	1356099	3.89395	11	5	57.3969
SRR4305393	Russian subject P005558 at age 502 days	Russian	P005558	502	Illumina HiSeq 2500	24855	1475733600000	ftp://ftp-trace.ncbi.nlm.nih.gov/sra/sra-instant/reads/ByRun/sra/SRR/SRR430/SRR4305393/SRR4305393.sra	SRR4305393.sra	SRR4305393_WGS_of_infant_gut_metagenome_Russian_subject_P005558_at_age_502_days.sra	ftp://ftp.sra.ebi.ac.uk/vol1/fastq/SRR430/003/SRR4305393/SRR4305393_1.fastq.gz	era-fasp@fasp.sra.ebi.ac.uk:vol1/fastq/SRR430/003/SRR4305393/SRR4305393_1.fastq.gz	SRR4305393_1.fastq.gz	SRR4305393_WGS_of_infant_gut_metagenome_Russian_subject_P005558_at_age_502_days_1.fastq.gz	4092064	1739107	0.859591	10	7	13.9521
SRR4305394	Russian subject P005558 at age 551 days	Russian	P005558	551	Illumina HiSeq 2500	23542	1475733600000	ftp://ftp-trace.ncbi.nlm.nih.gov/sra/sra-instant/reads/ByRun/sra/SRR/SRR430/SRR4305394/SRR4305394.sra	SRR4305394.sra	SRR4305394_WGS_of_infant_gut_metagenome_Russian_subject_P005558_at_age_551_days.sra	ftp://ftp.sra.ebi.ac.uk/vol1/fastq/SRR430/004/SRR4305394/SRR4305394_1.fastq.gz	era-fasp@fasp.sra.ebi.ac.uk:vol1/fastq/SRR430/004/SRR4305394/SRR4305394_1.fastq.gz	SRR4305394_1.fastq.gz	SRR4305394_WGS_of_infant_gut_metagenome_Russian_subject_P005558_at_age_551_days_1.fastq.gz	4202455	528941	1.56196	11	6	28.0956
SRR4408258	Russian subject P005558 at age 677 days	Russian	P005558	677	Illumina HiSeq 2500	26298	1476511200000	ftp://ftp-trace.ncbi.nlm.nih.gov/sra/sra-instant/reads/ByRun/sra/SRR/SRR440/SRR4408258/SRR4408258.sra	SRR4408258.sra	SRR4408258_WGS_of_infant_gut_metagenome_Russian_subject_P005558_at_age_677_days.sra	ftp://ftp.sra.ebi.ac.uk/vol1/fastq/SRR440/008/SRR4408258/SRR4408258_1.fastq.gz	era-fasp@fasp.sra.ebi.ac.uk:vol1/fastq/SRR440/008/SRR4408258/SRR4408258_1.fastq.gz	SRR4408258_1.fastq.gz	SRR4408258_WGS_of_infant_gut_metagenome_Russian_subject_P005558_at_age_677_days_1.fastq.gz	3966781	2758033	0.0933717	10	6	0
SRR4305068	Russian subject P005558 at age 743 days	Russian	P005558	743	Illumina HiSeq 2500	8047	1475733600000	ftp://ftp-trace.ncbi.nlm.nih.gov/sra/sra-instant/reads/ByRun/sra/SRR/SRR430/SRR4305068/SRR4305068.sra	SRR4305068.sra	SRR4305068_WGS_of_infant_gut_metagenome_Russian_subject_P005558_at_age_743_days.sra	ftp://ftp.sra.ebi.ac.uk/vol1/fastq/SRR430/008/SRR4305068/SRR4305068_1.fastq.gz	era-fasp@fasp.sra.ebi.ac.uk:vol1/fastq/SRR430/008/SRR4305068/SRR4305068_1.fastq.gz	SRR4305068_1.fastq.gz	SRR4305068_WGS_of_infant_gut_metagenome_Russian_subject_P005558_at_age_743_days_1.fastq.gz	878765	409749	0.271094	10	6	0
SRR4305167	Russian subject P005558 at age 794 days	Russian	P005558	794	Illumina HiSeq 2500	22666	1475733600000	ftp://ftp-trace.ncbi.nlm.nih.gov/sra/sra-instant/reads/ByRun/sra/SRR/SRR430/SRR4305167/SRR4305167.sra	SRR4305167.sra	SRR4305167_WGS_of_infant_gut_metagenome_Russian_subject_P005558_at_age_794_days.sra	ftp://ftp.sra.ebi.ac.uk/vol1/fastq/SRR430/007/SRR4305167/SRR4305167_1.fastq.gz	era-fasp@fasp.sra.ebi.ac.uk:vol1/fastq/SRR430/007/SRR4305167/SRR4305167_1.fastq.gz	SRR4305167_1.fastq.gz	SRR4305167_WGS_of_infant_gut_metagenome_Russian_subject_P005558_at_age_794_days_1.fastq.gz	2156460	813514	0.890968	11	6	14.7168
SRR4408003	Russian subject P005558 at age 1111 days	Russian	P005558	1111	Illumina HiSeq 2500	11623	1476511200000	ftp://ftp-trace.ncbi.nlm.nih.gov/sra/sra-instant/reads/ByRun/sra/SRR/SRR440/SRR4408003/SRR4408003.sra	SRR4408003.sra	SRR4408003_WGS_of_infant_gut_metagenome_Russian_subject_P005558_at_age_1111_days.sra	ftp://ftp.sra.ebi.ac.uk/vol1/fastq/SRR440/003/SRR4408003/SRR4408003_1.fastq.gz	era-fasp@fasp.sra.ebi.ac.uk:vol1/fastq/SRR440/003/SRR4408003/SRR4408003_1.fastq.gz	SRR4408003_1.fastq.gz	SRR4408003_WGS_of_infant_gut_metagenome_Russian_subject_P005558_at_age_1111_days_1.fastq.gz	673950	459793	0.287914	7	6	0
